# Reference nodule transcriptomes for *Melilotus officinalis* and *Medicago sativa* cv. Algonquin

**DOI:** 10.1101/2022.02.08.479627

**Authors:** Rui Huang, Wayne A Snedden, George C diCenzo

## Abstract

Host/symbiont compatibility is a hallmark of the symbiotic nitrogen-fixing interaction between rhizobia and legumes, mediated in part by plant produced nodule-specific cysteine-rich (NCR) peptides and the bacterial BacA membrane protein that can act as a NCR peptide transporter. In addition, the genetic and metabolic properties supporting symbiotic nitrogen fixation often differ between compatible partners, including those sharing a common partner, highlighting the need for multiple study systems. Here, we report high quality nodule transcriptome assemblies for *Medicago sativa* cv. Algonquin and *Melilotus officinalis*, two legumes able to form compatible symbioses with *Sinorhizobium meliloti*. The compressed *M. sativa* and *M. officinalis* assemblies consisted of 79,978 and 64,593 contigs, respectively, of which 33,341 and 28,278 were assigned putative annotations, respectively. As expected, the two transcriptomes showed broad similarity at a global level. We were particularly interested in the NCR peptide profiles of these plants, as these peptides drive bacterial differentiation during the symbiosis. A total of 412 and 308 NCR peptides were predicted from the *M. sativa* and *M. officinalis* transcriptomes, respectively, with approximately 9% of the transcriptome of both species consisting of *NCR* transcripts. Notably, transcripts encoding highly-cationic NCR peptides (isoelectric point > 9.5), which are known to have antimicrobial properties, were ~2-fold more abundant in *M. sativa* than in *M. officinalis*, and ~27-fold more abundant when considering only NCR peptides in the six-cysteine class. We hypothesize that the difference in abundance of highly-cationic NCR peptides explains our previous observation that some rhizobial *bacA* alleles which can support symbiosis with *M. officinalis* are unable to support symbiosis with *M. sativa*.
