## Supplementary material for "Reference nodule transcriptomes for *Melilotus officinalis* and *Medicago sativa* cv. Algonquin": Dataset S3

### Sheet: Legend
Dataset S3. Summary of the GO slim analysis of the Medicago sativa nodule transcriptome assembly. A description of what is provided in each page of this workbook is provided below.
Total	Count of GO terms from GO slim analysis in all three GO term categoreis of conserved and specific M. sativa genes
Conserved biological process	Count of biological process GO terms from GO slim analysis of conserved M. sativa genes
Conserved molecular function	Count of molcular function GO terms from GO slim analysis of conserved M. sativa genes
Conserved cellular component	Count of cellular component GO terms from GO slim analysis of conserved M. sativa genes
Specific biological process	Count of biological process GO terms from GO slim analysis of specific M. sativa genes
Specific molecular function	Count of molcular function GO terms from GO slim analysis of specific M. sativa genes
Specific cellular component	Count of cellular component GO terms from GO slim analysis of specific M. sativa genes

### Sheet: total
GO term ID	count	definition	category
GO:0008150	13665	biological_process	biological_process
GO:0006950	3509	response to stress	biological_process
GO:0034641	3258	cellular nitrogen compound metabolic process	biological_process
GO:0048856	3030	anatomical structure development	biological_process
GO:0006464	2696	cellular protein modification process	biological_process
GO:0009058	2543	biosynthetic process	biological_process
GO:0006810	2158	transport	biological_process
GO:0007165	1697	signal transduction	biological_process
GO:0009056	1650	catabolic process	biological_process
GO:0000003	1575	reproduction	biological_process
GO:0044281	1351	small molecule metabolic process	biological_process
GO:0055085	1282	transmembrane transport	biological_process
GO:0006629	852	lipid metabolic process	biological_process
GO:0030154	813	cell differentiation	biological_process
GO:0022607	770	cellular component assembly	biological_process
GO:0051276	742	chromosome organization	biological_process
GO:0005975	727	carbohydrate metabolic process	biological_process
GO:0002376	713	immune system process	biological_process
GO:0006259	706	DNA metabolic process	biological_process
GO:0009790	571	embryo development	biological_process
GO:0006412	559	translation	biological_process
GO:0007049	550	cell cycle	biological_process
GO:0042592	538	homeostatic process	biological_process
GO:0065003	519	protein-containing complex assembly	biological_process
GO:0040007	506	growth	biological_process
GO:0015031	489	protein transport	biological_process
GO:0016192	475	vesicle-mediated transport	biological_process
GO:0071554	464	cell wall organization or biogenesis	biological_process
GO:0000902	424	cell morphogenesis	biological_process
GO:0019748	414	secondary metabolic process	biological_process
GO:0006397	337	mRNA processing	biological_process
GO:0006520	327	cellular amino acid metabolic process	biological_process
GO:0042254	326	ribosome biogenesis	biological_process
GO:0007010	321	cytoskeleton organization	biological_process
GO:0008219	315	cell death	biological_process
GO:0048646	293	anatomical structure formation involved in morphogenesis	biological_process
GO:0000278	288	mitotic cell cycle	biological_process
GO:0051301	269	cell division	biological_process
GO:0006790	263	sulfur compound metabolic process	biological_process
GO:0006457	242	protein folding	biological_process
GO:0061024	236	membrane organization	biological_process
GO:0007568	218	aging	biological_process
GO:0021700	205	developmental maturation	biological_process
GO:0006091	199	generation of precursor metabolites and energy	biological_process
GO:0007005	192	mitochondrion organization	biological_process
GO:0006605	179	protein targeting	biological_process
GO:0034655	162	nucleobase-containing compound catabolic process	biological_process
GO:0022618	155	ribonucleoprotein complex assembly	biological_process
GO:0044403	152	biological process involved in symbiotic interaction	biological_process
GO:0006399	152	tRNA metabolic process	biological_process
GO:0007059	151	chromosome segregation	biological_process
GO:0006913	139	nucleocytoplasmic transport	biological_process
GO:0015979	134	photosynthesis	biological_process
GO:0007034	114	vacuolar transport	biological_process
GO:0008283	89	cell population proliferation	biological_process
GO:0140014	80	mitotic nuclear division	biological_process
GO:0006914	77	autophagy	biological_process
GO:0051604	70	protein maturation	biological_process
GO:0040011	69	locomotion	biological_process
GO:0030198	56	extracellular matrix organization	biological_process
GO:0030705	47	cytoskeleton-dependent intracellular transport	biological_process
GO:0048870	37	cell motility	biological_process
GO:0007267	35	cell-cell signaling	biological_process
GO:0043473	28	pigmentation	biological_process
GO:0007155	22	cell adhesion	biological_process
GO:0050877	21	nervous system process	biological_process
GO:0071941	18	nitrogen cycle metabolic process	biological_process
GO:0034330	14	cell junction organization	biological_process
GO:0032196	12	transposition	biological_process
GO:0003013	11	circulatory system process	biological_process
GO:0007009	6	plasma membrane organization	biological_process
GO:0005575	13514	cellular_component	cellular_component
GO:0005622	11513	intracellular anatomical structure	cellular_component
GO:0043226	10057	organelle	cellular_component
GO:0005737	8594	cytoplasm	cellular_component
GO:0005634	5260	nucleus	cellular_component
GO:0005886	3439	plasma membrane	cellular_component
GO:0005829	2529	cytosol	cellular_component
GO:0032991	2371	protein-containing complex	cellular_component
GO:0009536	2064	plastid	cellular_component
GO:0005739	1326	mitochondrion	cellular_component
GO:0005773	1134	vacuole	cellular_component
GO:0005794	976	Golgi apparatus	cellular_component
GO:0005783	898	endoplasmic reticulum	cellular_component
GO:0005654	780	nucleoplasm	cellular_component
GO:0005618	726	cell wall	cellular_component
GO:0005730	692	nucleolus	cellular_component
GO:0030312	639	external encapsulating structure	cellular_component
GO:0005694	625	chromosome	cellular_component
GO:0005576	612	extracellular region	cellular_component
GO:0031410	591	cytoplasmic vesicle	cellular_component
GO:0005768	503	endosome	cellular_component
GO:0005856	488	cytoskeleton	cellular_component
GO:0009579	370	thylakoid	cellular_component
GO:0005840	318	ribosome	cellular_component
GO:0000228	257	nuclear chromosome	cellular_component
GO:0005777	236	peroxisome	cellular_component
GO:0005635	157	nuclear envelope	cellular_component
GO:0005615	124	extracellular space	cellular_component
GO:0005764	97	lysosome	cellular_component
GO:0005815	78	microtubule organizing center	cellular_component
GO:0005929	50	cilium	cellular_component
GO:0005811	28	lipid droplet	cellular_component
GO:0031012	17	extracellular matrix	cellular_component
GO:0000229	12	cytoplasmic chromosome	cellular_component
GO:0003674	11891	molecular_function	molecular_function
GO:0003677	2000	DNA binding	molecular_function
GO:0003723	1723	RNA binding	molecular_function
GO:0003700	1476	DNA-binding transcription factor activity	molecular_function
GO:0016301	1325	kinase activity	molecular_function
GO:0016491	1064	oxidoreductase activity	molecular_function
GO:0022857	1019	transmembrane transporter activity	molecular_function
GO:0043167	913	ion binding	molecular_function
GO:0004518	825	nuclease activity	molecular_function
GO:0019899	568	enzyme binding	molecular_function
GO:0003735	491	structural constituent of ribosome	molecular_function
GO:0016874	478	ligase activity	molecular_function
GO:0016757	469	glycosyltransferase activity	molecular_function
GO:0008233	391	peptidase activity	molecular_function
GO:0003729	379	mRNA binding	molecular_function
GO:0016829	349	lyase activity	molecular_function
GO:0016798	301	hydrolase activity, acting on glycosyl bonds	molecular_function
GO:0008168	300	methyltransferase activity	molecular_function
GO:0004386	290	helicase activity	molecular_function
GO:0005198	281	structural molecule activity	molecular_function
GO:0030234	276	enzyme regulator activity	molecular_function
GO:0008092	270	cytoskeletal protein binding	molecular_function
GO:0016746	260	acyltransferase activity	molecular_function
GO:0016853	246	isomerase activity	molecular_function
GO:0016791	241	phosphatase activity	molecular_function
GO:0003924	190	GTPase activity	molecular_function
GO:0008134	174	transcription factor binding	molecular_function
GO:0016779	173	nucleotidyltransferase activity	molecular_function
GO:0008289	158	lipid binding	molecular_function
GO:0042393	127	histone binding	molecular_function
GO:0016810	116	hydrolase activity, acting on carbon-nitrogen (but not peptide) bonds	molecular_function
GO:0019843	109	rRNA binding	molecular_function
GO:0016765	100	transferase activity, transferring alkyl or aryl (other than methyl) groups	molecular_function
GO:0051082	96	unfolded protein binding	molecular_function
GO:0008135	63	translation factor activity, RNA binding	molecular_function
GO:0032182	55	ubiquitin-like protein binding	molecular_function
GO:0030674	25	protein-macromolecule adaptor activity	molecular_function

### Sheet: conserved biological process
GO term ID	count	definition	catorgory
GO:0008150	7673	biological_process	biological_process
GO:0006950	1915	response to stress	biological_process
GO:0034641	1885	cellular nitrogen compound metabolic process	biological_process
GO:0048856	1709	anatomical structure development	biological_process
GO:0009058	1445	biosynthetic process	biological_process
GO:0006810	1294	transport	biological_process
GO:0006464	1253	cellular protein modification process	biological_process
GO:0007165	900	signal transduction	biological_process
GO:0000003	882	reproduction	biological_process
GO:0044281	797	small molecule metabolic process	biological_process
GO:0055085	778	transmembrane transport	biological_process
GO:0009056	773	catabolic process	biological_process
GO:0006629	503	lipid metabolic process	biological_process
GO:0030154	475	cell differentiation	biological_process
GO:0022607	464	cellular component assembly	biological_process
GO:0005975	450	carbohydrate metabolic process	biological_process
GO:0051276	377	chromosome organization	biological_process
GO:0006412	375	translation	biological_process
GO:0006259	367	DNA metabolic process	biological_process
GO:0015031	327	protein transport	biological_process
GO:0042592	317	homeostatic process	biological_process
GO:0040007	314	growth	biological_process
GO:0009790	312	embryo development	biological_process
GO:0007049	310	cell cycle	biological_process
GO:0065003	307	protein-containing complex assembly	biological_process
GO:0002376	302	immune system process	biological_process
GO:0016192	301	vesicle-mediated transport	biological_process
GO:0071554	272	cell wall organization or biogenesis	biological_process
GO:0000902	251	cell morphogenesis	biological_process
GO:0042254	205	ribosome biogenesis	biological_process
GO:0006520	193	cellular amino acid metabolic process	biological_process
GO:0019748	191	secondary metabolic process	biological_process
GO:0006457	190	protein folding	biological_process
GO:0006397	188	mRNA processing	biological_process
GO:0000278	176	mitotic cell cycle	biological_process
GO:0007010	175	cytoskeleton organization	biological_process
GO:0051301	175	cell division	biological_process
GO:0006790	168	sulfur compound metabolic process	biological_process
GO:0048646	166	anatomical structure formation involved in morphogenesis	biological_process
GO:0061024	140	membrane organization	biological_process
GO:0006091	137	generation of precursor metabolites and energy	biological_process
GO:0006605	127	protein targeting	biological_process
GO:0008219	125	cell death	biological_process
GO:0034655	120	nucleobase-containing compound catabolic process	biological_process
GO:0021700	118	developmental maturation	biological_process
GO:0007568	114	aging	biological_process
GO:0007005	111	mitochondrion organization	biological_process
GO:0006399	98	tRNA metabolic process	biological_process
GO:0022618	93	ribonucleoprotein complex assembly	biological_process
GO:0015979	93	photosynthesis	biological_process
GO:0044403	87	biological process involved in symbiotic interaction	biological_process
GO:0006913	87	nucleocytoplasmic transport	biological_process
GO:0007059	79	chromosome segregation	biological_process
GO:0007034	79	vacuolar transport	biological_process
GO:0008283	63	cell population proliferation	biological_process
GO:0040011	52	locomotion	biological_process
GO:0006914	46	autophagy	biological_process
GO:0051604	45	protein maturation	biological_process
GO:0140014	43	mitotic nuclear division	biological_process
GO:0030198	29	extracellular matrix organization	biological_process
GO:0048870	28	cell motility	biological_process
GO:0007267	26	cell-cell signaling	biological_process
GO:0030705	20	cytoskeleton-dependent intracellular transport	biological_process
GO:0007155	17	cell adhesion	biological_process
GO:0050877	15	nervous system process	biological_process
GO:0043473	14	pigmentation	biological_process
GO:0071941	13	nitrogen cycle metabolic process	biological_process
GO:0034330	11	cell junction organization	biological_process
GO:0003013	10	circulatory system process	biological_process
GO:0007009	5	plasma membrane organization	biological_process
GO:0032196	3	transposition	biological_process

### Sheet: conserved molecular function
GO term ID	count	definition	catorgory
GO:0030674	17	protein-macromolecule adaptor activity	molecular_function
GO:0003677	1266	DNA binding	molecular_function
GO:0003924	118	GTPase activity	molecular_function
GO:0030234	162	enzyme regulator activity	molecular_function
GO:0008135	33	translation factor activity, RNA binding	molecular_function
GO:0016746	158	acyltransferase activity	molecular_function
GO:0042393	77	histone binding	molecular_function
GO:0016874	354	ligase activity	molecular_function
GO:0008092	143	cytoskeletal protein binding	molecular_function
GO:0003735	353	structural constituent of ribosome	molecular_function
GO:0003729	242	mRNA binding	molecular_function
GO:0016829	172	lyase activity	molecular_function
GO:0008233	235	peptidase activity	molecular_function
GO:0022857	578	transmembrane transporter activity	molecular_function
GO:0016765	62	transferase activity, transferring alkyl or aryl (other than methyl) groups	molecular_function
GO:0032182	25	ubiquitin-like protein binding	molecular_function
GO:0004386	150	helicase activity	molecular_function
GO:0003674	6559	molecular_function	molecular_function
GO:0043167	607	ion binding	molecular_function
GO:0016757	284	glycosyltransferase activity	molecular_function
GO:0016798	158	hydrolase activity, acting on glycosyl bonds	molecular_function
GO:0016491	634	oxidoreductase activity	molecular_function
GO:0016853	162	isomerase activity	molecular_function
GO:0016779	105	nucleotidyltransferase activity	molecular_function
GO:0016301	723	kinase activity	molecular_function
GO:0008168	212	methyltransferase activity	molecular_function
GO:0008289	129	lipid binding	molecular_function
GO:0051082	79	unfolded protein binding	molecular_function
GO:0008134	95	transcription factor binding	molecular_function
GO:0003700	967	DNA-binding transcription factor activity	molecular_function
GO:0005198	177	structural molecule activity	molecular_function
GO:0004518	460	nuclease activity	molecular_function
GO:0016791	172	phosphatase activity	molecular_function
GO:0016810	70	hydrolase activity, acting on carbon-nitrogen (but not peptide) bonds	molecular_function
GO:0003723	1064	RNA binding	molecular_function
GO:0019843	69	rRNA binding	molecular_function
GO:0019899	316	enzyme binding	molecular_function

### Sheet: conserved cellular component
GO term ID	count	definition	catorgory
GO:0005783	590	endoplasmic reticulum	cellular_component
GO:0000229	11	cytoplasmic chromosome	cellular_component
GO:0005622	6692	intracellular anatomical structure	cellular_component
GO:0005840	216	ribosome	cellular_component
GO:0005575	7661	cellular_component	cellular_component
GO:0005694	308	chromosome	cellular_component
GO:0005777	149	peroxisome	cellular_component
GO:0009579	269	thylakoid	cellular_component
GO:0030312	353	external encapsulating structure	cellular_component
GO:0005618	420	cell wall	cellular_component
GO:0031410	385	cytoplasmic vesicle	cellular_component
GO:0005576	367	extracellular region	cellular_component
GO:0000228	142	nuclear chromosome	cellular_component
GO:0005739	855	mitochondrion	cellular_component
GO:0031012	10	extracellular matrix	cellular_component
GO:0032991	1459	protein-containing complex	cellular_component
GO:0005768	354	endosome	cellular_component
GO:0005815	35	microtubule organizing center	cellular_component
GO:0005886	1979	plasma membrane	cellular_component
GO:0005764	66	lysosome	cellular_component
GO:0005615	58	extracellular space	cellular_component
GO:0005635	82	nuclear envelope	cellular_component
GO:0005737	5289	cytoplasm	cellular_component
GO:0005811	12	lipid droplet	cellular_component
GO:0009536	1357	plastid	cellular_component
GO:0005794	665	Golgi apparatus	cellular_component
GO:0043226	5801	organelle	cellular_component
GO:0005773	639	vacuole	cellular_component
GO:0005654	472	nucleoplasm	cellular_component
GO:0005730	403	nucleolus	cellular_component
GO:0005856	250	cytoskeleton	cellular_component
GO:0005634	3001	nucleus	cellular_component
GO:0005829	1600	cytosol	cellular_component
GO:0005929	37	cilium	cellular_component

### Sheet: specific biologcial process
GO term ID	count	definition	catorgory
GO:0009056	877	catabolic process	biological_process
GO:0140014	37	mitotic nuclear division	biological_process
GO:0034330	3	cell junction organization	biological_process
GO:0016192	174	vesicle-mediated transport	biological_process
GO:0006464	1443	cellular protein modification process	biological_process
GO:0061024	96	membrane organization	biological_process
GO:0006790	95	sulfur compound metabolic process	biological_process
GO:0007568	104	aging	biological_process
GO:0007049	240	cell cycle	biological_process
GO:0050877	6	nervous system process	biological_process
GO:0007059	72	chromosome segregation	biological_process
GO:0006520	134	cellular amino acid metabolic process	biological_process
GO:0009790	259	embryo development	biological_process
GO:0051276	365	chromosome organization	biological_process
GO:0007034	35	vacuolar transport	biological_process
GO:0034641	1373	cellular nitrogen compound metabolic process	biological_process
GO:0000902	173	cell morphogenesis	biological_process
GO:0040007	192	growth	biological_process
GO:0044403	65	biological process involved in symbiotic interaction	biological_process
GO:0008150	5992	biological_process	biological_process
GO:0022618	62	ribonucleoprotein complex assembly	biological_process
GO:0040011	17	locomotion	biological_process
GO:0048856	1321	anatomical structure development	biological_process
GO:0006412	184	translation	biological_process
GO:0015979	41	photosynthesis	biological_process
GO:0000278	112	mitotic cell cycle	biological_process
GO:0003013	1	circulatory system process	biological_process
GO:0007010	146	cytoskeleton organization	biological_process
GO:0007005	81	mitochondrion organization	biological_process
GO:0006629	349	lipid metabolic process	biological_process
GO:0048646	127	anatomical structure formation involved in morphogenesis	biological_process
GO:0006259	339	DNA metabolic process	biological_process
GO:0006605	52	protein targeting	biological_process
GO:0032196	9	transposition	biological_process
GO:0051301	94	cell division	biological_process
GO:0006913	52	nucleocytoplasmic transport	biological_process
GO:0055085	504	transmembrane transport	biological_process
GO:0071554	192	cell wall organization or biogenesis	biological_process
GO:0030705	27	cytoskeleton-dependent intracellular transport	biological_process
GO:0006397	149	mRNA processing	biological_process
GO:0071941	5	nitrogen cycle metabolic process	biological_process
GO:0019748	223	secondary metabolic process	biological_process
GO:0042254	121	ribosome biogenesis	biological_process
GO:0006810	864	transport	biological_process
GO:0009058	1098	biosynthetic process	biological_process
GO:0007155	5	cell adhesion	biological_process
GO:0005975	277	carbohydrate metabolic process	biological_process
GO:0021700	87	developmental maturation	biological_process
GO:0051604	25	protein maturation	biological_process
GO:0002376	411	immune system process	biological_process
GO:0006399	54	tRNA metabolic process	biological_process
GO:0048870	9	cell motility	biological_process
GO:0015031	162	protein transport	biological_process
GO:0000003	693	reproduction	biological_process
GO:0006950	1594	response to stress	biological_process
GO:0034655	42	nucleobase-containing compound catabolic process	biological_process
GO:0008219	190	cell death	biological_process
GO:0022607	306	cellular component assembly	biological_process
GO:0006091	62	generation of precursor metabolites and energy	biological_process
GO:0044281	554	small molecule metabolic process	biological_process
GO:0030154	338	cell differentiation	biological_process
GO:0043473	14	pigmentation	biological_process
GO:0042592	221	homeostatic process	biological_process
GO:0007009	1	plasma membrane organization	biological_process
GO:0008283	26	cell population proliferation	biological_process
GO:0006457	52	protein folding	biological_process
GO:0030198	27	extracellular matrix organization	biological_process
GO:0065003	212	protein-containing complex assembly	biological_process
GO:0007165	797	signal transduction	biological_process
GO:0006914	31	autophagy	biological_process
GO:0007267	9	cell-cell signaling	biological_process

### Sheet: specific molecular function
GO term ID	count	definition	catorgory
GO:0030674	8	protein-macromolecule adaptor activity	molecular_function
GO:0003677	734	DNA binding	molecular_function
GO:0003924	72	GTPase activity	molecular_function
GO:0030234	114	enzyme regulator activity	molecular_function
GO:0008135	30	translation factor activity, RNA binding	molecular_function
GO:0016746	102	acyltransferase activity	molecular_function
GO:0042393	50	histone binding	molecular_function
GO:0016874	124	ligase activity	molecular_function
GO:0008092	127	cytoskeletal protein binding	molecular_function
GO:0003735	138	structural constituent of ribosome	molecular_function
GO:0003729	137	mRNA binding	molecular_function
GO:0016829	177	lyase activity	molecular_function
GO:0008233	156	peptidase activity	molecular_function
GO:0022857	441	transmembrane transporter activity	molecular_function
GO:0016765	38	transferase activity, transferring alkyl or aryl (other than methyl) groups	molecular_function
GO:0032182	30	ubiquitin-like protein binding	molecular_function
GO:0004386	140	helicase activity	molecular_function
GO:0003674	5332	molecular_function	molecular_function
GO:0043167	306	ion binding	molecular_function
GO:0016757	185	glycosyltransferase activity	molecular_function
GO:0016798	143	hydrolase activity, acting on glycosyl bonds	molecular_function
GO:0016491	430	oxidoreductase activity	molecular_function
GO:0016853	84	isomerase activity	molecular_function
GO:0016779	68	nucleotidyltransferase activity	molecular_function
GO:0016301	602	kinase activity	molecular_function
GO:0008168	88	methyltransferase activity	molecular_function
GO:0008289	29	lipid binding	molecular_function
GO:0051082	17	unfolded protein binding	molecular_function
GO:0008134	79	transcription factor binding	molecular_function
GO:0003700	509	DNA-binding transcription factor activity	molecular_function
GO:0005198	104	structural molecule activity	molecular_function
GO:0004518	365	nuclease activity	molecular_function
GO:0016791	69	phosphatase activity	molecular_function
GO:0016810	46	hydrolase activity, acting on carbon-nitrogen (but not peptide) bonds	molecular_function
GO:0003723	659	RNA binding	molecular_function
GO:0019843	40	rRNA binding	molecular_function
GO:0019899	252	enzyme binding	molecular_function

### Sheet: specific cellular component
GO term ID	count	definition	catorgory
GO:0005783	308	endoplasmic reticulum	cellular_component
GO:0000229	1	cytoplasmic chromosome	cellular_component
GO:0005622	4821	intracellular anatomical structure	cellular_component
GO:0005840	102	ribosome	cellular_component
GO:0005575	5853	cellular_component	cellular_component
GO:0005694	317	chromosome	cellular_component
GO:0005777	87	peroxisome	cellular_component
GO:0009579	101	thylakoid	cellular_component
GO:0030312	286	external encapsulating structure	cellular_component
GO:0005618	306	cell wall	cellular_component
GO:0031410	206	cytoplasmic vesicle	cellular_component
GO:0005576	245	extracellular region	cellular_component
GO:0000228	115	nuclear chromosome	cellular_component
GO:0005739	471	mitochondrion	cellular_component
GO:0031012	7	extracellular matrix	cellular_component
GO:0032991	912	protein-containing complex	cellular_component
GO:0005768	149	endosome	cellular_component
GO:0005815	43	microtubule organizing center	cellular_component
GO:0005886	1460	plasma membrane	cellular_component
GO:0005764	31	lysosome	cellular_component
GO:0005615	66	extracellular space	cellular_component
GO:0005635	75	nuclear envelope	cellular_component
GO:0005737	3305	cytoplasm	cellular_component
GO:0005811	16	lipid droplet	cellular_component
GO:0009536	707	plastid	cellular_component
GO:0005794	311	Golgi apparatus	cellular_component
GO:0043226	4256	organelle	cellular_component
GO:0005773	495	vacuole	cellular_component
GO:0005654	308	nucleoplasm	cellular_component
GO:0005730	289	nucleolus	cellular_component
GO:0005856	238	cytoskeleton	cellular_component
GO:0005634	2259	nucleus	cellular_component
GO:0005829	929	cytosol	cellular_component
GO:0005929	13	cilium	cellular_component
