## Supplementary material for "Reference nodule transcriptomes for *Melilotus officinalis* and *Medicago sativa* cv. Algonquin": Dataset S4

### Sheet: Legend
Dataset S4. Summary of the GO slim analysis of the Melilotus officinalis nodule transcriptome assembly. A description of what is provided in each page of this workbook is provided below.
Total	Count of GO terms from GO slim analysis in all three GO term categoreis of conserved and specific M. officinalis genes
Conserved biological process	Count of biological process GO terms from GO slim analysis of conserved M. officinalis genes
Conserved molecular function	Count of molcular function GO terms from GO slim analysis of conserved M. officinalis genes
Conserved cellular component	Count of cellular component GO terms from GO slim analysis of conserved M. officinalis genes
Specific biological process	Count of biological process GO terms from GO slim analysis of specific M. officinalis genes
Specific molecular function	Count of molcular function GO terms from GO slim analysis of specific M. officinalis genes
Specific cellular component	Count of cellular component GO terms from GO slim analysis of specific M. officinalis genes

### Sheet: total
GO term ID	count	definition	category
GO:0008150	11542	biological_process	biological_process
GO:0006950	2939	response to stress	biological_process
GO:0034641	2784	cellular nitrogen compound metabolic process	biological_process
GO:0048856	2590	anatomical structure development	biological_process
GO:0009058	2226	biosynthetic process	biological_process
GO:0006464	2086	cellular protein modification process	biological_process
GO:0006810	1915	transport	biological_process
GO:0007165	1393	signal transduction	biological_process
GO:0000003	1328	reproduction	biological_process
GO:0009056	1265	catabolic process	biological_process
GO:0044281	1196	small molecule metabolic process	biological_process
GO:0055085	1133	transmembrane transport	biological_process
GO:0006629	717	lipid metabolic process	biological_process
GO:0022607	693	cellular component assembly	biological_process
GO:0030154	672	cell differentiation	biological_process
GO:0005975	631	carbohydrate metabolic process	biological_process
GO:0006259	599	DNA metabolic process	biological_process
GO:0051276	597	chromosome organization	biological_process
GO:0002376	525	immune system process	biological_process
GO:0006412	524	translation	biological_process
GO:0042592	483	homeostatic process	biological_process
GO:0009790	482	embryo development	biological_process
GO:0007049	469	cell cycle	biological_process
GO:0065003	457	protein-containing complex assembly	biological_process
GO:0016192	450	vesicle-mediated transport	biological_process
GO:0040007	450	growth	biological_process
GO:0015031	446	protein transport	biological_process
GO:0071554	414	cell wall organization or biogenesis	biological_process
GO:0000902	355	cell morphogenesis	biological_process
GO:0019748	334	secondary metabolic process	biological_process
GO:0006520	304	cellular amino acid metabolic process	biological_process
GO:0042254	302	ribosome biogenesis	biological_process
GO:0007010	266	cytoskeleton organization	biological_process
GO:0000278	263	mitotic cell cycle	biological_process
GO:0048646	259	anatomical structure formation involved in morphogenesis	biological_process
GO:0006790	249	sulfur compound metabolic process	biological_process
GO:0006397	249	mRNA processing	biological_process
GO:0051301	244	cell division	biological_process
GO:0006457	237	protein folding	biological_process
GO:0061024	214	membrane organization	biological_process
GO:0008219	209	cell death	biological_process
GO:0007568	188	aging	biological_process
GO:0021700	177	developmental maturation	biological_process
GO:0007005	175	mitochondrion organization	biological_process
GO:0006091	172	generation of precursor metabolites and energy	biological_process
GO:0006605	163	protein targeting	biological_process
GO:0034655	149	nucleobase-containing compound catabolic process	biological_process
GO:0044403	141	biological process involved in symbiotic interaction	biological_process
GO:0022618	134	ribonucleoprotein complex assembly	biological_process
GO:0006399	132	tRNA metabolic process	biological_process
GO:0007059	128	chromosome segregation	biological_process
GO:0015979	127	photosynthesis	biological_process
GO:0006913	124	nucleocytoplasmic transport	biological_process
GO:0007034	91	vacuolar transport	biological_process
GO:0008283	84	cell population proliferation	biological_process
GO:0140014	70	mitotic nuclear division	biological_process
GO:0051604	69	protein maturation	biological_process
GO:0040011	68	locomotion	biological_process
GO:0006914	66	autophagy	biological_process
GO:0030198	55	extracellular matrix organization	biological_process
GO:0048870	41	cell motility	biological_process
GO:0030705	35	cytoskeleton-dependent intracellular transport	biological_process
GO:0007267	34	cell-cell signaling	biological_process
GO:0007155	25	cell adhesion	biological_process
GO:0043473	21	pigmentation	biological_process
GO:0050877	19	nervous system process	biological_process
GO:0071941	19	nitrogen cycle metabolic process	biological_process
GO:0032196	14	transposition	biological_process
GO:0034330	12	cell junction organization	biological_process
GO:0003013	11	circulatory system process	biological_process
GO:0007009	5	plasma membrane organization	biological_process
GO:0005575	11461	cellular_component	cellular_component
GO:0005622	9832	intracellular anatomical structure	cellular_component
GO:0043226	8603	organelle	cellular_component
GO:0005737	7554	cytoplasm	cellular_component
GO:0005634	4447	nucleus	cellular_component
GO:0005886	2898	plasma membrane	cellular_component
GO:0005829	2241	cytosol	cellular_component
GO:0032991	2093	protein-containing complex	cellular_component
GO:0009536	1843	plastid	cellular_component
GO:0005739	1220	mitochondrion	cellular_component
GO:0005773	991	vacuole	cellular_component
GO:0005794	902	Golgi apparatus	cellular_component
GO:0005783	809	endoplasmic reticulum	cellular_component
GO:0005654	666	nucleoplasm	cellular_component
GO:0005618	647	cell wall	cellular_component
GO:0005730	575	nucleolus	cellular_component
GO:0005576	573	extracellular region	cellular_component
GO:0030312	562	external encapsulating structure	cellular_component
GO:0031410	529	cytoplasmic vesicle	cellular_component
GO:0005694	495	chromosome	cellular_component
GO:0005768	462	endosome	cellular_component
GO:0005856	405	cytoskeleton	cellular_component
GO:0009579	340	thylakoid	cellular_component
GO:0005840	288	ribosome	cellular_component
GO:0000228	212	nuclear chromosome	cellular_component
GO:0005777	201	peroxisome	cellular_component
GO:0005635	137	nuclear envelope	cellular_component
GO:0005615	121	extracellular space	cellular_component
GO:0005764	90	lysosome	cellular_component
GO:0005815	68	microtubule organizing center	cellular_component
GO:0005929	48	cilium	cellular_component
GO:0005811	22	lipid droplet	cellular_component
GO:0000229	14	cytoplasmic chromosome	cellular_component
GO:0031012	13	extracellular matrix	cellular_component
GO:0003674	10026	molecular_function	molecular_function
GO:0003677	1798	DNA binding	molecular_function
GO:0003723	1487	RNA binding	molecular_function
GO:0003700	1335	DNA-binding transcription factor activity	molecular_function
GO:0016301	1132	kinase activity	molecular_function
GO:0016491	912	oxidoreductase activity	molecular_function
GO:0022857	883	transmembrane transporter activity	molecular_function
GO:0043167	831	ion binding	molecular_function
GO:0004518	679	nuclease activity	molecular_function
GO:0019899	494	enzyme binding	molecular_function
GO:0003735	467	structural constituent of ribosome	molecular_function
GO:0016874	432	ligase activity	molecular_function
GO:0016757	412	glycosyltransferase activity	molecular_function
GO:0008233	380	peptidase activity	molecular_function
GO:0003729	338	mRNA binding	molecular_function
GO:0016829	298	lyase activity	molecular_function
GO:0008168	275	methyltransferase activity	molecular_function
GO:0016798	264	hydrolase activity, acting on glycosyl bonds	molecular_function
GO:0016746	253	acyltransferase activity	molecular_function
GO:0005198	252	structural molecule activity	molecular_function
GO:0030234	248	enzyme regulator activity	molecular_function
GO:0008092	232	cytoskeletal protein binding	molecular_function
GO:0004386	218	helicase activity	molecular_function
GO:0016853	217	isomerase activity	molecular_function
GO:0016791	209	phosphatase activity	molecular_function
GO:0003924	166	GTPase activity	molecular_function
GO:0008289	155	lipid binding	molecular_function
GO:0008134	154	transcription factor binding	molecular_function
GO:0016779	152	nucleotidyltransferase activity	molecular_function
GO:0042393	105	histone binding	molecular_function
GO:0051082	96	unfolded protein binding	molecular_function
GO:0019843	94	rRNA binding	molecular_function
GO:0016810	90	hydrolase activity, acting on carbon-nitrogen (but not peptide) bonds	molecular_function
GO:0016765	83	transferase activity, transferring alkyl or aryl (other than methyl) groups	molecular_function
GO:0008135	56	translation factor activity, RNA binding	molecular_function
GO:0032182	40	ubiquitin-like protein binding	molecular_function
GO:0030674	25	protein-macromolecule adaptor activity	molecular_function

### Sheet: conserved biological process
GO term ID	count	definition	category
GO:0009056	755	catabolic process	biological_process
GO:0140014	42	mitotic nuclear division	biological_process
GO:0034330	10	cell junction organization	biological_process
GO:0016192	298	vesicle-mediated transport	biological_process
GO:0006464	1208	cellular protein modification process	biological_process
GO:0061024	135	membrane organization	biological_process
GO:0006790	158	sulfur compound metabolic process	biological_process
GO:0007568	107	aging	biological_process
GO:0007049	298	cell cycle	biological_process
GO:0050877	14	nervous system process	biological_process
GO:0007059	75	chromosome segregation	biological_process
GO:0006520	186	cellular amino acid metabolic process	biological_process
GO:0009790	296	embryo development	biological_process
GO:0051276	351	chromosome organization	biological_process
GO:0007034	73	vacuolar transport	biological_process
GO:0034641	1808	cellular nitrogen compound metabolic process	biological_process
GO:0000902	238	cell morphogenesis	biological_process
GO:0040007	304	growth	biological_process
GO:0044403	78	biological process involved in symbiotic interaction	biological_process
GO:0008150	7335	biological_process	biological_process
GO:0022618	81	ribonucleoprotein complex assembly	biological_process
GO:0040011	52	locomotion	biological_process
GO:0048856	1625	anatomical structure development	biological_process
GO:0006412	358	translation	biological_process
GO:0015979	91	photosynthesis	biological_process
GO:0000278	174	mitotic cell cycle	biological_process
GO:0003013	9	circulatory system process	biological_process
GO:0007010	168	cytoskeleton organization	biological_process
GO:0007005	107	mitochondrion organization	biological_process
GO:0006629	474	lipid metabolic process	biological_process
GO:0048646	158	anatomical structure formation involved in morphogenesis	biological_process
GO:0006259	345	DNA metabolic process	biological_process
GO:0006605	120	protein targeting	biological_process
GO:0032196	5	transposition	biological_process
GO:0051301	165	cell division	biological_process
GO:0006913	84	nucleocytoplasmic transport	biological_process
GO:0055085	735	transmembrane transport	biological_process
GO:0071554	262	cell wall organization or biogenesis	biological_process
GO:0030705	18	cytoskeleton-dependent intracellular transport	biological_process
GO:0006397	175	mRNA processing	biological_process
GO:0071941	12	nitrogen cycle metabolic process	biological_process
GO:0019748	175	secondary metabolic process	biological_process
GO:0042254	199	ribosome biogenesis	biological_process
GO:0006810	1232	transport	biological_process
GO:0009058	1377	biosynthetic process	biological_process
GO:0007155	16	cell adhesion	biological_process
GO:0005975	439	carbohydrate metabolic process	biological_process
GO:0021700	113	developmental maturation	biological_process
GO:0051604	43	protein maturation	biological_process
GO:0002376	277	immune system process	biological_process
GO:0048870	28	cell motility	biological_process
GO:0006399	98	tRNA metabolic process	biological_process
GO:0015031	314	protein transport	biological_process
GO:0000003	830	reproduction	biological_process
GO:0006950	1800	response to stress	biological_process
GO:0034655	120	nucleobase-containing compound catabolic process	biological_process
GO:0008219	112	cell death	biological_process
GO:0022607	442	cellular component assembly	biological_process
GO:0006091	137	generation of precursor metabolites and energy	biological_process
GO:0044281	767	small molecule metabolic process	biological_process
GO:0030154	457	cell differentiation	biological_process
GO:0043473	12	pigmentation	biological_process
GO:0042592	304	homeostatic process	biological_process
GO:0007009	5	plasma membrane organization	biological_process
GO:0008283	58	cell population proliferation	biological_process
GO:0006457	184	protein folding	biological_process
GO:0030198	28	extracellular matrix organization	biological_process
GO:0065003	289	protein-containing complex assembly	biological_process
GO:0007165	861	signal transduction	biological_process
GO:0006914	41	autophagy	biological_process
GO:0007267	24	cell-cell signaling	biological_process

### Sheet: conserved molecular function
GO term ID	count	definition	category
GO:0030674	16	protein-macromolecule adaptor activity	molecular_function
GO:0003677	1235	DNA binding	molecular_function
GO:0003924	112	GTPase activity	molecular_function
GO:0030234	156	enzyme regulator activity	molecular_function
GO:0008135	27	translation factor activity, RNA binding	molecular_function
GO:0016746	158	acyltransferase activity	molecular_function
GO:0042393	77	histone binding	molecular_function
GO:0016874	342	ligase activity	molecular_function
GO:0008092	140	cytoskeletal protein binding	molecular_function
GO:0003735	343	structural constituent of ribosome	molecular_function
GO:0003729	230	mRNA binding	molecular_function
GO:0016829	170	lyase activity	molecular_function
GO:0008233	227	peptidase activity	molecular_function
GO:0022857	535	transmembrane transporter activity	molecular_function
GO:0016765	53	transferase activity, transferring alkyl or aryl (other than methyl) groups	molecular_function
GO:0032182	24	ubiquitin-like protein binding	molecular_function
GO:0004386	135	helicase activity	molecular_function
GO:0003674	6273	molecular_function	molecular_function
GO:0043167	575	ion binding	molecular_function
GO:0016757	268	glycosyltransferase activity	molecular_function
GO:0016798	154	hydrolase activity, acting on glycosyl bonds	molecular_function
GO:0016491	617	oxidoreductase activity	molecular_function
GO:0016853	154	isomerase activity	molecular_function
GO:0016779	108	nucleotidyltransferase activity	molecular_function
GO:0016301	694	kinase activity	molecular_function
GO:0008168	204	methyltransferase activity	molecular_function
GO:0008289	126	lipid binding	molecular_function
GO:0051082	79	unfolded protein binding	molecular_function
GO:0008134	92	transcription factor binding	molecular_function
GO:0003700	939	DNA-binding transcription factor activity	molecular_function
GO:0005198	168	structural molecule activity	molecular_function
GO:0004518	452	nuclease activity	molecular_function
GO:0016791	162	phosphatase activity	molecular_function
GO:0016810	66	hydrolase activity, acting on carbon-nitrogen (but not peptide) bonds	molecular_function
GO:0003723	1030	RNA binding	molecular_function
GO:0019843	62	rRNA binding	molecular_function
GO:0019899	307	enzyme binding	molecular_function

### Sheet: conserved cellular component
GO term ID	count	definition	category
GO:0005783	570	endoplasmic reticulum	cellular_component
GO:0000229	11	cytoplasmic chromosome	cellular_component
GO:0005622	6433	intracellular anatomical structure	cellular_component
GO:0005840	203	ribosome	cellular_component
GO:0005575	7340	cellular_component	cellular_component
GO:0005694	285	chromosome	cellular_component
GO:0005777	143	peroxisome	cellular_component
GO:0009579	262	thylakoid	cellular_component
GO:0030312	328	external encapsulating structure	cellular_component
GO:0005618	392	cell wall	cellular_component
GO:0031410	368	cytoplasmic vesicle	cellular_component
GO:0005576	362	extracellular region	cellular_component
GO:0000228	134	nuclear chromosome	cellular_component
GO:0005739	838	mitochondrion	cellular_component
GO:0031012	10	extracellular matrix	cellular_component
GO:0032991	1392	protein-containing complex	cellular_component
GO:0005768	344	endosome	cellular_component
GO:0005815	35	microtubule organizing center	cellular_component
GO:0005886	1876	plasma membrane	cellular_component
GO:0005764	63	lysosome	cellular_component
GO:0005615	55	extracellular space	cellular_component
GO:0005635	78	nuclear envelope	cellular_component
GO:0005737	5092	cytoplasm	cellular_component
GO:0005811	14	lipid droplet	cellular_component
GO:0009536	1307	plastid	cellular_component
GO:0005794	642	Golgi apparatus	cellular_component
GO:0043226	5571	organelle	cellular_component
GO:0005773	593	vacuole	cellular_component
GO:0005654	450	nucleoplasm	cellular_component
GO:0005730	381	nucleolus	cellular_component
GO:0005856	241	cytoskeleton	cellular_component
GO:0005634	2898	nucleus	cellular_component
GO:0005829	1545	cytosol	cellular_component
GO:0005929	36	cilium	cellular_component

### Sheet: specific biological process
GO term ID	count	definition	category
GO:0009056	510	catabolic process	biological_process
GO:0140014	28	mitotic nuclear division	biological_process
GO:0034330	2	cell junction organization	biological_process
GO:0016192	152	vesicle-mediated transport	biological_process
GO:0006464	878	cellular protein modification process	biological_process
GO:0061024	79	membrane organization	biological_process
GO:0006790	91	sulfur compound metabolic process	biological_process
GO:0007568	81	aging	biological_process
GO:0007049	171	cell cycle	biological_process
GO:0050877	5	nervous system process	biological_process
GO:0007059	53	chromosome segregation	biological_process
GO:0006520	118	cellular amino acid metabolic process	biological_process
GO:0009790	186	embryo development	biological_process
GO:0051276	246	chromosome organization	biological_process
GO:0007034	18	vacuolar transport	biological_process
GO:0034641	976	cellular nitrogen compound metabolic process	biological_process
GO:0000902	117	cell morphogenesis	biological_process
GO:0040007	146	growth	biological_process
GO:0044403	63	biological process involved in symbiotic interaction	biological_process
GO:0008150	4207	biological_process	biological_process
GO:0022618	53	ribonucleoprotein complex assembly	biological_process
GO:0040011	16	locomotion	biological_process
GO:0048856	965	anatomical structure development	biological_process
GO:0015979	36	photosynthesis	biological_process
GO:0006412	166	translation	biological_process
GO:0000278	89	mitotic cell cycle	biological_process
GO:0003013	2	circulatory system process	biological_process
GO:0007010	98	cytoskeleton organization	biological_process
GO:0007005	68	mitochondrion organization	biological_process
GO:0006629	243	lipid metabolic process	biological_process
GO:0048646	101	anatomical structure formation involved in morphogenesis	biological_process
GO:0006259	254	DNA metabolic process	biological_process
GO:0006605	43	protein targeting	biological_process
GO:0032196	9	transposition	biological_process
GO:0051301	79	cell division	biological_process
GO:0006913	40	nucleocytoplasmic transport	biological_process
GO:0055085	398	transmembrane transport	biological_process
GO:0071554	152	cell wall organization or biogenesis	biological_process
GO:0030705	17	cytoskeleton-dependent intracellular transport	biological_process
GO:0006397	74	mRNA processing	biological_process
GO:0019748	159	secondary metabolic process	biological_process
GO:0071941	7	nitrogen cycle metabolic process	biological_process
GO:0042254	103	ribosome biogenesis	biological_process
GO:0006810	683	transport	biological_process
GO:0009058	849	biosynthetic process	biological_process
GO:0007155	9	cell adhesion	biological_process
GO:0005975	192	carbohydrate metabolic process	biological_process
GO:0021700	64	developmental maturation	biological_process
GO:0051604	26	protein maturation	biological_process
GO:0002376	248	immune system process	biological_process
GO:0006399	34	tRNA metabolic process	biological_process
GO:0048870	13	cell motility	biological_process
GO:0015031	132	protein transport	biological_process
GO:0000003	498	reproduction	biological_process
GO:0006950	1139	response to stress	biological_process
GO:0034655	29	nucleobase-containing compound catabolic process	biological_process
GO:0008219	97	cell death	biological_process
GO:0022607	251	cellular component assembly	biological_process
GO:0006091	35	generation of precursor metabolites and energy	biological_process
GO:0044281	429	small molecule metabolic process	biological_process
GO:0030154	215	cell differentiation	biological_process
GO:0043473	9	pigmentation	biological_process
GO:0042592	179	homeostatic process	biological_process
GO:0008283	26	cell population proliferation	biological_process
GO:0006457	53	protein folding	biological_process
GO:0030198	27	extracellular matrix organization	biological_process
GO:0065003	168	protein-containing complex assembly	biological_process
GO:0007165	532	signal transduction	biological_process
GO:0006914	25	autophagy	biological_process
GO:0007267	10	cell-cell signaling	biological_process

### Sheet: specific molecular function
GO term ID	count	definition	category
GO:0030674	9	protein-macromolecule adaptor activity	molecular_function
GO:0003677	563	DNA binding	molecular_function
GO:0003924	54	GTPase activity	molecular_function
GO:0030234	92	enzyme regulator activity	molecular_function
GO:0008135	29	translation factor activity, RNA binding	molecular_function
GO:0016746	95	acyltransferase activity	molecular_function
GO:0042393	28	histone binding	molecular_function
GO:0016874	90	ligase activity	molecular_function
GO:0008092	92	cytoskeletal protein binding	molecular_function
GO:0003735	124	structural constituent of ribosome	molecular_function
GO:0003729	108	mRNA binding	molecular_function
GO:0016829	128	lyase activity	molecular_function
GO:0008233	153	peptidase activity	molecular_function
GO:0022857	348	transmembrane transporter activity	molecular_function
GO:0016765	30	transferase activity, transferring alkyl or aryl (other than methyl) groups	molecular_function
GO:0032182	16	ubiquitin-like protein binding	molecular_function
GO:0004386	83	helicase activity	molecular_function
GO:0003674	3753	molecular_function	molecular_function
GO:0043167	256	ion binding	molecular_function
GO:0016757	144	glycosyltransferase activity	molecular_function
GO:0016798	110	hydrolase activity, acting on glycosyl bonds	molecular_function
GO:0016491	295	oxidoreductase activity	molecular_function
GO:0016853	63	isomerase activity	molecular_function
GO:0016779	44	nucleotidyltransferase activity	molecular_function
GO:0016301	438	kinase activity	molecular_function
GO:0008168	71	methyltransferase activity	molecular_function
GO:0008289	29	lipid binding	molecular_function
GO:0051082	17	unfolded protein binding	molecular_function
GO:0008134	62	transcription factor binding	molecular_function
GO:0003700	396	DNA-binding transcription factor activity	molecular_function
GO:0005198	84	structural molecule activity	molecular_function
GO:0004518	227	nuclease activity	molecular_function
GO:0016791	47	phosphatase activity	molecular_function
GO:0016810	24	hydrolase activity, acting on carbon-nitrogen (but not peptide) bonds	molecular_function
GO:0003723	457	RNA binding	molecular_function
GO:0019843	32	rRNA binding	molecular_function
GO:0019899	187	enzyme binding	molecular_function

### Sheet: specific cellular component
GO term ID	count	definition	category
GO:0005783	239	endoplasmic reticulum	cellular_component
GO:0000229	3	cytoplasmic chromosome	cellular_component
GO:0005622	3399	intracellular anatomical structure	cellular_component
GO:0005840	85	ribosome	cellular_component
GO:0005575	4121	cellular_component	cellular_component
GO:0005694	210	chromosome	cellular_component
GO:0005777	58	peroxisome	cellular_component
GO:0009579	78	thylakoid	cellular_component
GO:0030312	234	external encapsulating structure	cellular_component
GO:0005618	255	cell wall	cellular_component
GO:0031410	161	cytoplasmic vesicle	cellular_component
GO:0005576	211	extracellular region	cellular_component
GO:0000228	78	nuclear chromosome	cellular_component
GO:0005739	382	mitochondrion	cellular_component
GO:0031012	3	extracellular matrix	cellular_component
GO:0032991	701	protein-containing complex	cellular_component
GO:0005768	118	endosome	cellular_component
GO:0005815	33	microtubule organizing center	cellular_component
GO:0005886	1022	plasma membrane	cellular_component
GO:0005764	27	lysosome	cellular_component
GO:0005615	66	extracellular space	cellular_component
GO:0005635	59	nuclear envelope	cellular_component
GO:0005737	2462	cytoplasm	cellular_component
GO:0005811	8	lipid droplet	cellular_component
GO:0009536	536	plastid	cellular_component
GO:0005794	260	Golgi apparatus	cellular_component
GO:0043226	3032	organelle	cellular_component
GO:0005773	398	vacuole	cellular_component
GO:0005654	216	nucleoplasm	cellular_component
GO:0005730	194	nucleolus	cellular_component
GO:0005856	164	cytoskeleton	cellular_component
GO:0005634	1549	nucleus	cellular_component
GO:0005829	696	cytosol	cellular_component
GO:0005929	12	cilium	cellular_component
