## Supplementary material for "Reference nodule transcriptomes for *Melilotus officinalis* and *Medicago sativa* cv. Algonquin": Dataset S6

### Sheet: Legend
Dataset S6. NCR peptides predicted from the Melilotus officinalis nodule transcriptome assembly. A description of each column is provided below.
ID	ID of NCR peptide
Length	Length of NCR peptide
Number of cystenine residue	Number of cystenine residues in NCR peptide
pI	Isoelectric point of mature NCR peptide
Average TPM	Average TPM of NCR peptide from three replicates
Sequence (full length)	Amino acid sequence of full length of NCR peptide
Mature peptide sequence	Amino acid sequence of the mature NCR peptide

### Sheet: Dataset S6
ID	Average TPM	Length	Number of cystenine residue	pI	Full length sequence	Mature peptide sequence
crp1520_Cluster-3554.35230_0M_2	58.51	30	4	8.69	MTKNLKFVYVLILFLSLFLFIIVSNSYSPRPCRTDKDCPKFQGLNIRCRKGYCDII	YSPRPCRTDKDCPKFQGLNIRCRKGYCDII
crp1190_Cluster-3554.23999_0M_2	19.09	28	4	4.61	MVQIPNCLYALIIFLSLFVVVTYGIRAHLCESSLDCPEDLCVDPRQAFCVAK	IRAHLCESSLDCPEDLCVDPRQAFCVAK
crp1510_Cluster-3554.21201_0M_1	11.6	35	4	3.84	MAQILMFTCILIIFLSPFIIKNGVTVPDPIPCKSHADCPIMTSIVVECIDSFCEFIYI	VTVPDPIPCKSHADCPIMTSIVVECIDSFCEFIYI
crp1190_Cluster-3554.23995_0M_1	305.62	43	6	7.96	MAEIVKFVYVIIIFLSLFLVKTKIEAHRPRCFKDSDCPKNYCSPPGIVKCDFHAICKCVPPSKINFVDT	HRPRCFKDSDCPKNYCSPPGIVKCDFHAICKCVPPSKINFVDT
crp1200_Cluster-3554.23028_0M_3	595.47	41	6	6.81	MPQIVKFVYVIIIFLYIFLVSTNIEAGDICKAHDDCLYMICPAYSAGRCKWHRCTCLYIGPIDFIPT	GDICKAHDDCLYMICPAYSAGRCKWHRCTCLYIGPIDFIPT
crp1280_Cluster-3554.23533_0M_1	15.47	32	6	7.92	MAIIPKFIYIMILFFSLFLVGTNAYNITCNSVLNCASNRCILPAMPICVRNKCLCV	YNITCNSVLNCASNRCILPAMPICVRNKCLCV
crp1160_Cluster-3554.20209_0M_1	197.65	36	6	7.67	MAQISNYVYALIMFMSLFFMVTNANYEYVTIVCKTNGNCPRHMCLVSQTPICVRGTCECR	NYEYVTIVCKTNGNCPRHMCLVSQTPICVRGTCECR
crp1430_Cluster-3554.19257_0M_1	370.74	42	5	5.46	MAQYPMFGYTLIIFLSLFLVIANGDRIPCVTNIDCPIMRLPLHMKCINYSCELFFDGPGLCAVERM	DRIPCVTNIDCPIMRLPLHMKCINYSCELFFDGPGLCAVERM
crp1440_Cluster-3554.15857_0M_1	65.19	29	4	5.56	MAKILKFVYAIILFIFLFLIATKVGGVDYGCEKDADCPRSLEKHSSLKCIDKKCE	VDYGCEKDADCPRSLEKHSSLKCIDKKCE
crp1430_Cluster-3554.18596_0M_1	5347.31	33	4	7.43	MAQFLLFTYALIIFLSIFFVVTNSAAAPKIPCVRAADCPPAPPPLLYPICIAGFCVYVV	APKIPCVRAADCPPAPPPLLYPICIAGFCVYVV
crp1500_Cluster-3554.27225_0M_1	84.7	38	6	7.25	MAKLMKFAYLVILFLSLFLVAKGAFVECLVDSVCENQIKCVFPRVPRCIKFQCICSSNDPK	AFVECLVDSVCENQIKCVFPRVPRCIKFQCICSSNDPK
crp1420_Cluster-3554.29954_0M_1	28.06	32	5	8.05	MDKTIKFVYAMILFISLLIVSKNAHAYLKCKTVKDCPISECVYVCINNECRVIRIKPW	YLKCKTVKDCPISECVYVCINNECRVIRIKPW
crp1520_Cluster-3554.13682_0M_1	144.33	32	4	9.62	MTETLKFVNALILFLSIFLAMIVSNFATLVPLKPCKTDKDCPKYFKGNVRCRKGYCASI	TLVPLKPCKTDKDCPKYFKGNVRCRKGYCASI
crp1530_Cluster-3554.39563_0M_1	6.77	47	4	9.09	MVETLKFVYIVILFVFLCFGVTDCNTRYYKECNTHADCYRIYPTVPHGMMRCVKGSCKFMKDVKIAEAKWG	NTRYYKECNTHADCYRIYPTVPHGMMRCVKGSCKFMKDVKIAEAKWG
crp1270_Cluster-3554.22037_0M_1	242.35	41	6	8.19	MDEIVKFVYTLILFISLFLGAHNVDAYSLKCMSTFNCPRDMCFHIRDVICIFQKCKCAGGRYMPQAP	YSLKCMSTFNCPRDMCFHIRDVICIFQKCKCAGGRYMPQAP
crp1250_Cluster-3554.20181_0M_1	4	33	6	4.68	MAEIIKIIYVLTILVSLVLIVSSDELRACITTEDCPHAICTYPEYPICYHYRCVCV	DELRACITTEDCPHAICTYPEYPICYHYRCVCV
crp1430_Cluster-3554.14014_0M_1	64.22	36	4	3.63	MTGILKFVYVMFLFLSLFIVATKVAADESDECKTDVDCPQTWNLFYVFMCINRICELVNNYP	DESDECKTDVDCPQTWNLFYVFMCINRICELVNNYP
crp1510_Cluster-3554.20983_0M_1	57.8	38	4	6.71	MVQILMFVYALMIYLSLFLVVTSRSSIPCNSDKDCLWKIYHTYTCKDGFCEYVPIIYPIWY	RSSIPCNSDKDCLWKIYHTYTCKDGFCEYVPIIYPIWY
crp1230_Cluster-3554.27316_0M_2	31.83	36	6	4.66	MSEILKFVYVMIFFISLFCFLNDVSAGFTYFCYHDESCDEDCPLPFKGYCVDQQCTCKRVLH	GFTYFCYHDESCDEDCPLPFKGYCVDQQCTCKRVLH
crp1190_Cluster-3554.23164_0M_1	23.62	33	6	7.63	MANIPKLFYALVIFLSLFVVVTEGSGFISCKNWRDCPKDLCWPPRYPKCIFYYCECY	SGFISCKNWRDCPKDLCWPPRYPKCIFYYCECY
crp1190_Cluster-3554.18873_0M_1	303.05	36	6	3.88	MGKIVIFVYSMIIFLSLFLVATKDEGPPPCITEDDCIDWCPFPLAPRCPRGVCECRQIL	DEGPPPCITEDDCIDWCPFPLAPRCPRGVCECRQIL
crp1450_Cluster-3554.19768_0M_1	49.86	48	4	6.9	MFVFSLIIFHSLFLVETAERTSIPCVSDDDCPKVIKPLILVIKCIDHVCQFYVEGTYKGYNHAIEIRR	TSIPCVSDDDCPKVIKPLILVIKCIDHVCQFYVEGTYKGYNHAIEIRR
crp1190_Cluster-3554.13723_0M_1	66.14	41	6	8.44	MTEIVKFTYVVIIFLFKFLIATNVEAYKVRCFRDSDCPKEMCSHPRIPKCVYNAYCKCVVPMYFPPK	YKVRCFRDSDCPKEMCSHPRIPKCVYNAYCKCVVPMYFPPK
crp1200_Cluster-3554.14386_0M_1	511.92	40	4	8.26	MAKYMNFAYVMIIFLNLFFLSTNVVGVAVRCESITDCRKMLLGCPSGLLLQCLNRRWVYFNFFYRD	VAVRCESITDCRKMLLGCPSGLLLQCLNRRWVYFNFFYRD
crp1510_Cluster-3554.29416_0M_1	200.09	39	4	6.72	MAQILMFIYALIIFLSLSLVATVIVTIRKTTFPCNSDSNCPQFKLHFSECIGGFCEYQRSD	VIVTIRKTTFPCNSDSNCPQFKLHFSECIGGFCEYQRSD
crp1210_Cluster-3554.18804_0M_1	41.73	38	6	3.82	MANTIKFVQALIIFLSLFLVAKNENDYFCFKDSDCPYNMCPDPLREMCYFVQCACVKDTVA	ENDYFCFKDSDCPYNMCPDPLREMCYFVQCACVKDTVA
crp1270_Cluster-3554.16053_0M_1	250.65	41	6	8.21	MDAIIKFVYSLILFLSLFLVAKNVDANALKCKTASDCPPNMCLHIRDVICIFEKCKCYHGRIRRNDP	NALKCKTASDCPPNMCLHIRDVICIFEKCKCYHGRIRRNDP
crp1230_Cluster-3554.24194_0M_1	47.16	50	6	8.17	MAKFMKFVYVTINFLSLFLIAMNDAAYFECRNDSDCKLKCMLPRIPQCNDNYQCLCNFPNGYKRIWSVRPKRIDG	AYFECRNDSDCKLKCMLPRIPQCNDNYQCLCNFPNGYKRIWSVRPKRIDG
crp1410_Cluster-3554.27184_0M_1	47.42	34	4	7.5	MTEILKFVFAIILVLSLILVATKVDSEDIKCKTDADCPPSGHEFFIFKCFNKKCKWDFRF	EDIKCKTDADCPPSGHEFFIFKCFNKKCKWDFRF
crp1190_Cluster-3554.19515_0M_1	206.96	41	6	8.46	MAEIVKFIFVMIVSIFVFLVAINVEASRIHCKQHSDCLELKCTFPEKSECVKTFYLKPKYSKFCRCQ	SRIHCKQHSDCLELKCTFPEKSECVKTFYLKPKYSKFCRCQ
crp1410_Cluster-3554.40621_0M_1	575.97	35	5	5.94	MDEILKFVFSMIIFLSLFLIVMEVGGEHIKCETDADCPEHVTIFFVIKCIDHICRCMKTSV	EHIKCETDADCPEHVTIFFVIKCIDHICRCMKTSV
crp1410_Cluster-3554.21634_0M_1	172.85	41	4	10.15	MAKTLKCFYAMILFFSLFLVAKEVGGAIIRKCTTDANCAKPMNKSLKWSFWYKCIDNICRMRLGMAK	AIIRKCTTDANCAKPMNKSLKWSFWYKCIDNICRMRLGMAK
crp1530_Cluster-3554.19484_0M_1	175.65	39	6	8.27	MAGNLKFVYIVILFISLFLVIADCYKGKKQCVDDAECLRIFPCPRKIALKCVKGYCRCMLV	DCYKGKKQCVDDAECLRIFPCPRKIALKCVKGYCRCMLV
crp1160_Cluster-3554.19185_0M_1	188.3	37	6	4.31	MAQVFNFVYALIIFFSLFVVETNGNSTPCVFNMDCPLNMCCNPLIPKCINSFCECKGFVVD	NSTPCVFNMDCPLNMCCNPLIPKCINSFCECKGFVVD
crp1190_Cluster-3554.33063_0M_1	83.38	35	6	5.37	MTIKFVYVIIILIYVFHIATNVEAAPICLEDFDCPQNMCWPGFKPRCSHGWCVCDKIML	APICLEDFDCPQNMCWPGFKPRCSHGWCVCDKIML
crp1520_Cluster-3554.17221_0M_1	438.62	36	4	9.6	MTENLKFVYVFILFLSIFLIIIVCDSTYIPISRPCITDKDCLNVKNYKARCRKGYCISVSLR	TYIPISRPCITDKDCLNVKNYKARCRKGYCISVSLR
crp1440_Cluster-3554.22781_0M_2	487.84	37	4	4.79	MDKTLKFVYAMILFIYIFLVTKNVEGYPPCVTDDDCPKSWFRIYWCENFKCKYKEVHYDALGE	YPPCVTDDDCPKSWFRIYWCENFKCKYKEVHYDALGE
crp1160_Cluster-3554.24885_0M_1	69.61	34	6	4.07	MGQIYKFVYALLISLSLIIVVINGKWACKEDSECPINICVPPMVAKCINNLCDCGYPTIQN	CKEDSECPINICVPPMVAKCINNLCDCGYPTIQN
crp1160_Cluster-3554.24441_0M_1	57.92	34	6	7.25	MTQVLMFIYILIIFLSLFLVVTNCARSCNGEYDCPVYRCIRYALLVRCIDSKCECVLV	ARSCNGEYDCPVYRCIRYALLVRCIDSKCECVLV
crp1440_Cluster-3554.22781_0M_1	487.84	37	4	4.52	MTKTLKFVYAMILFIYIFLVTKNVEGYHECVTDDDCPQSWFRVYWCENFKCRYKEVHYDALGE	YHECVTDDDCPQSWFRVYWCENFKCRYKEVHYDALGE
crp1430_Cluster-3554.22815_0M_2	493.34	35	4	5.59	MDKTLKFVYAMILFIYIFFVAKNIEEYHECEKDDDCLQSWFRMIKCINYKCVQVGK	KNIEEYHECEKDDDCLQSWFRMIKCINYKCVQVGK
crp1190_Cluster-3554.20605_0M_1	193.41	34	6	5.99	MVEILKFVHLLIIFLSLTVFVANANIFFCNIDEDCTWNLCRKPWVQKCRFYMCSCEKE	NIFFCNIDEDCTWNLCRKPWVQKCRFYMCSCEKE
crp1440_Cluster-3554.21541_0M_1	684.34	44	4	4.69	MAKTLKCFYATLLFLFLFLVAKEVGATPLYPIHKCTTDADCAQFLETSLTWFTFSYECYKKVCILNFEGQ	TPLYPIHKCTTDADCAQFLETSLTWFTFSYECYKKVCILNFEGQ
crp1520_Cluster-3554.31439_0M_1	122.32	32	4	8.7	MVETLKFLYVLFLFLSIFLVTKVTDVSRPCLTDKDCPKVQYGYTLRCRKGRCVHI	TDVSRPCLTDKDCPKVQYGYTLRCRKGRCVHI
crp1190_Cluster-3554.24923_0M_1	392.85	31	6	7.25	MADVVKFFHVMIILLSLFLIARNIEAKVICIEDSDCRKEKCWPIFKPSCLKGWCECI	KVICIEDSDCRKEKCWPIFKPSCLKGWCECI
crp1440_Cluster-3554.30289_0M_1	86.79	43	6	5.57	MIITLKFIFSMILFLSVFLVVMKVDGELIPCVTELIPCITNDDCPKSENHKWVCINYICRKMCRAKIDE	ELIPCVTELIPCITNDDCPKSENHKWVCINYICRKMCRAKIDE
crp1430_Cluster-3554.13926_0M_1	54.82	36	4	8.26	MAKTLQFLYNMILFISLFLVVKIVEALSCQTVADCPLISIWKPFVKCIQNKCIYSRVQPPIV	LSCQTVADCPLISIWKPFVKCIQNKCIYSRVQPPIV
crp1430_Cluster-3554.21284_0M_1	212.9	37	6	7.63	MAKSLKTNYAMILFLSLFLVAMEVGGANGDPCLTVADCRYKLNTFYLYVCEYNKCRCFIPIWQKWC	DPCLTVADCRYKLNTFYLYVCEYNKCRCFIPIWQKWC
crp1440_Cluster-3554.31875_0M_1	221.96	37	4	10.02	MTKTLKFVYAMIFFIYIFLIGKNNVEGRPPCKSVDDCPKSFSRIYRCENNECRYRANKPKRPKV	RPPCKSVDDCPKSFSRIYRCENNECRYRANKPKRPKV
crp1470_Cluster-3554.17684_0M_1	18.51	42	4	8.26	MAQFLVFVYHLIIFLSLPLVEMTRLNIRCVTVDDCPKVIKPVKMMCISKFCNYSMDGNMLPLSI	TRLNIRCVTVDDCPKVIKPVKMMCISKFCNYSMDGNMLPLSI
crp1420_Cluster-3554.15105_0M_1	144.61	38	4	9.26	MAKSHKFIYAMILFLFLLQIARNNDVYFECKTTNDCPKSVLRVWRCINNYCQSVRLRKRII	NDVYFECKTTNDCPKSVLRVWRCINNYCQSVRLRKRII
crp1420_Cluster-3554.21315_0M_2	336.95	42	4	7.42	MAKILKCFYATLLFLSLFLVAKEVGAKPDRECTTRADCPFSRNYLWGYVYYYECRENLCTLIIARGYF	KPDRECTTRADCPFSRNYLWGYVYYYECRENLCTLIIARGYF
crp1310_Cluster-3554.29071_0M_1	55.68	35	4	4.69	MAQVLEFFYALILFLSLILVVTARTPCKSDDDCLEAFLPPIMKCVDNFCEFKIRNIFN	RTPCKSDDDCLEAFLPPIMKCVDNFCEFKIRNIFN
crp1230_Cluster-3554.14004_0M_1	60.41	34	6	8.2	MAKIIKFVYIMIIFLNLFFLSMNIIGLTNKCKTIFDCIRMSKFCPSELELKCIKRHCLCV	LTNKCKTIFDCIRMSKFCPSELELKCIKRHCLCV
crp1170_Cluster-3554.12731_0M_1	194.16	37	6	6.63	MTKIIKFNYVLIIFLSLFLIAKNVNSKCIEDSDCAENFCPPDRVKMCFYGICACFKHRIMTNS	KCIEDSDCAENFCPPDRVKMCFYGICACFKHRIMTNS
crp1190_Cluster-3554.23314_0M_1	96.46	41	6	8.19	MVELVKFVYVMIIFISLFLVSTNVEAAIRCRIPSDCPPSLYCNAGFQVTCVRRQCKCGRILAPIDPT	AIRCRIPSDCPPSLYCNAGFQVTCVRRQCKCGRILAPIDPT
crp1210_Cluster-3554.21455_0M_3	119.64	38	6	4.27	MVKVIKFVNVMIIFLFLFYVSMNVEGLDCFDDSDCQSLECESPLKPMCFIVPQPHFRNYTCRCL	LDCFDDSDCQSLECESPLKPMCFIVPQPHFRNYTCRCL
crp1440_Cluster-3554.15861_0M_1	50.37	35	4	7.01	MAEMLKFVYTMILFIFLFLIATEVGGAYHGCETDVDCPRSLDKHFALRCIDKKCEWVTRIH	AYHGCETDVDCPRSLDKHFALRCIDKKCEWVTRIH
crp1450_Cluster-3554.19393_0M_1	356.76	31	4	7.93	MFVFALIVFLSLFLVETSKQTKIPCKFITDCPYLHPPMHMKCLDGFCRIFY	TKIPCKFITDCPYLHPPMHMKCLDGFCRIFY
crp1520_Cluster-3554.17542_0M_1	235.61	38	4	8.71	MVETLNLIYVMILFLSIYLCVIESNFSFMKFLDGYCKIDKDCPKVPRANVRCRKGHCVQI	ESNFSFMKFLDGYCKIDKDCPKVPRANVRCRKGHCVQI
crp1430_Cluster-3554.27833_0M_1	306.27	33	5	4.52	MAQFLMFVFALIILLSLFHVEATKSTIPCVCDDDCPNVVKPLRPKCAADGFCEYT	TKSTIPCVCDDDCPNVVKPLRPKCAADGFCEYT
crp1400_Cluster-3554.25452_0M_1	229.26	33	4	3.9	MAQIVTFVYALIIFLFPSLVVNNKIAIQCVSDDDCLKMFTPLDLKCVDNVCEFNL	NKIAIQCVSDDDCLKMFTPLDLKCVDNVCEFNL
crp1160_Cluster-3554.16270_0M_1	483.52	47	6	4.56	MVQILKFVYIMIFFLFILFVATDVNAFFKCDYDTDCPPKMCYNHLKFVAMCVDNKCDCIQWKDLGPITPNDFP	FFKCDYDTDCPPKMCYNHLKFVAMCVDNKCDCIQWKDLGPITPNDFP
crp1440_Cluster-3554.15888_0M_1	827.52	41	6	8.18	MAKTLKCFYAMILYLSLFLVAKEVGGAIPRECTTDADCGKPRNKSLKWSFWYRCIDNICQLCSRPKC	AIPRECTTDADCGKPRNKSLKWSFWYRCIDNICQLCSRPKC
crp1210_Cluster-3554.12562_0M_1	68.43	39	6	7.33	MAEIIKFIYVMIILLSIFLVASNVKAQRIRCREDSDCPSEMCAFPSKPNCFQPHFNNKNGVCICV	QRIRCREDSDCPSEMCAFPSKPNCFQPHFNNKNGVCICV
crp1400_Cluster-3554.24122_0M_1	96.53	36	4	4.37	MAKILMFIYALIIFLSPFLLATFRTRLPCEKDEDCPEAFLPPVMKCVSGFCEHEIPE	TFRTRLPCEKDEDCPEAFLPPVMKCVSGFCEHEIPE
crp1520_Cluster-3554.17406_0M_1	169.07	36	4	10.02	MVETLKLVYVMILLLSIFLGIIESKSTFMKLLDRPCKTDKDCPKVAGANVRCRKGFCTHI	KSTFMKLLDRPCKTDKDCPKVAGANVRCRKGFCTHI
crp1180_Cluster-3554.23513_0M_1	24.99	42	6	6.82	MAPILCSFYALIIFISLFLVATHQNNKDVIPCVSSMDCPRDMCPIHLFPKCKNLVCRCTYYEDN	HQNNKDVIPCVSSMDCPRDMCPIHLFPKCKNLVCRCTYYEDN
crp1210_Cluster-3554.21455_0M_1	119.64	43	6	6.93	MAKVMKFVNVMIIFLSLFHVSMNVEGLACSHDSDCQSLECKSPFKPMCFIVPEPHFRNHTCGCVRQVYP	LACSHDSDCQSLECKSPFKPMCFIVPEPHFRNHTCGCVRQVYP
crp1430_Cluster-3554.26264_0M_1	432.85	45	4	4.07	MAHIFIFVYALIILLSSFLVEMKGGRTYIECISNADCPVAQPPYVLLCIDKFCTYFRDDDLP	FLVEMKGGRTYIECISNADCPVAQPPYVLLCIDKFCTYFRDDDLP
crp1440_Cluster-3554.12652_0M_1	7.55	33	4	5.41	MAKTLKFVHPIILFLSLFLIAKTIDALPKCETDTHCPEISVFSPFFYKCINNGCVIIML	LPKCETDTHCPEISVFSPFFYKCINNGCVIIML
crp1410_Cluster-3554.18430_0M_1	417.04	35	4	7.49	MAEILKFVITTILLICIFHVATEVSGAYIKCEIDADCPEHWSKFYFYKCFLGVCKSFEKIK	AYIKCEIDADCPEHWSKFYFYKCFLGVCKSFEKIK
crp1430_Cluster-3554.34703_0M_1	58.91	38	4	3.97	MVKILNLVYFMTLFLSIFLVKTKNDGSIECIDDFQCPQIFMPPFVIRCINFRCIIVNGED	KNDGSIECIDDFQCPQIFMPPFVIRCINFRCIIVNGED
crp1320_Cluster-3554.22937_0M_1	105.44	75	6	5.54	MIIFLSLFLVSTNIVVDYKCKTIADCPRMSWWCPPGYVLTCVMEECVLDYKCKTIADCPRMSWWCPPGYVLTCVMEECVCIGFPYQLHLGPA	YKCKTIADCPRMSWWCPPGYVLTCVMEECVLDYKCKTIADCPRMSWWCPPGYVLTCVMEECVCIGFPYQLHLGPA
crp1130_Cluster-3554.18635_0M_1	99.78	44	6	8.19	MDKIGKFVYVIIIFLSLFHVAINVEAAFTRCFRDSDCRTHYCSRPKIPKCMYRAICKCIFVITPEDYMLT	AFTRCFRDSDCRTHYCSRPKIPKCMYRAICKCIFVITPEDYMLT
crp1170_Cluster-3554.18581_0M_1	53.32	38	6	4.81	MATILKFVYVIILLIYVLLVTQSFGRFFIYYNKCKEDIDCSNECGPHELSKCILYACYCVEYF	RFFIYYNKCKEDIDCSNECGPHELSKCILYACYCVEYF
crp1500_Cluster-3554.36681_0M_1	2876.9	37	4	4.27	MAKTLKFAYAIILFLSLFLVAKSYFTDDLCKVDVDCPQSSTHNYYCVDDKCFLYRWGKLE	YFTDDLCKVDVDCPQSSTHNYYCVDDKCFLYRWGKLE
crp1200_Cluster-3554.24535_0M_2	68.47	48	6	5.45	MVELVKFIFVMIIFLSLFLVSTNFEGDYYNCKTDADCPRNMMFCPPNYMIKCLLEKCLCIGFPLQLHFSPS	FEGDYYNCKTDADCPRNMMFCPPNYMIKCLLEKCLCIGFPLQLHFSPS
crp1240_Cluster-3554.14503_0M_1	46.82	35	6	5.55	MVALLKFVYLIILFFFLLHVVAEESQIHRCTRDEDCPEICVLPKIKKCVANMCFCFI	EESQIHRCTRDEDCPEICVLPKIKKCVANMCFCFI
crp1320_Cluster-3554.24140_0M_1	293.35	61	6	7.61	MAKIVKFVYLMVIFLSLFLVSTKILEKHQCITDSIKIPENDQCYHEWDCIIKSFVCPTGLVVRCLKNICKCINILKPKDFVPT	KILEKHQCITDSIKIPENDQCYHEWDCIIKSFVCPTGLVVRCLKNICKCINILKPKDFVPT
crp1250_Cluster-3554.17421_0M_1	629.65	32	6	4.53	MAQIPYLFYAFIIFLSVFVVPTKSNSIPCITHADCPKDMCELPKIVWCVVGVCECA	NSIPCITHADCPKDMCELPKIVWCVVGVCECA
crp1440_Cluster-3554.18773_0M_1	474.23	32	4	7.43	MANTLKFVYAMILFIYIFLVAKNIEGAFPPPCETVDDCPKSWRRLYRCEDNKCKYSMI	AFPPPCETVDDCPKSWRRLYRCEDNKCKYSMI
crp1430_Cluster-3554.33663_0M_1	274.62	62	6	5.92	MAKILMLVYAMILFHSIFLVASDLDTYTGCVTDADCPQIPCLFPLIKKCIENQCHCVPKSSTEPMSTIPNGVHKFHIVLAPNN	SDLDTYTGCVTDADCPQIPCLFPLIKKCIENQCHCVPKSSTEPMSTIPNGVHKFHIVLAPNN
crp1440_Cluster-3554.21490_0M_1	378.98	34	4	8.25	MAEIIKFVNAIILLLSLFLVTTKIGAYIECKTEVDCPRNFSMLFAIKCIKQKCVTVGRYL	YIECKTEVDCPRNFSMLFAIKCIKQKCVTVGRYL
crp1520_Cluster-3554.24648_0M_1	15.85	35	4	8.71	MNENLKFVYALILFLSLFLFIIVSNSNHIYIPRRCITDKDCPKIGGLNMRCRKGYCENIFH	NHIYIPRRCITDKDCPKIGGLNMRCRKGYCENIFH
crp1500_Cluster-3554.28131_0M_1	71.66	60	6	8.87	MAKHMKFVYVTIQFLSLFLVAKGAFVECLVDSVCENQIKCVFPRVPRCIKFQCICSSNDPKIRWSTRPKRIQKFSTVKNDFLH	AFVECLVDSVCENQIKCVFPRVPRCIKFQCICSSNDPKIRWSTRPKRIQKFSTVKNDFLH
crp1190_Cluster-3554.16824_0M_1	653.92	42	6	6.63	MTQIVKFVYVITIFLSLFFVAINVEADHMKCTTNYDCKVLECLESFASKCLVSFQLARFLSTGICLCI	DHMKCTTNYDCKVLECLESFASKCLVSFQLARFLSTGICLCI
crp1430_Cluster-3554.21492_0M_1	40.04	37	4	9.88	MTEIFKFVYVMIIFLYLVIVSTNVDAGHRCKQDIDCIRIWWPPRKIAKCINHRCTYVWKEIKN	GHRCKQDIDCIRIWWPPRKIAKCINHRCTYVWKEIKN
crp1200_Cluster-3554.31126_0M_1	230.76	50	6	8.48	MAKIVIFVYSMIMFLSLLMVATKAQRMPYLTISNFRFLLRTQSPCNFDFDCPRDICPPGMKPKCVRRRCECFLI	QRMPYLTISNFRFLLRTQSPCNFDFDCPRDICPPGMKPKCVRRRCECFLI
crp1520_Cluster-3554.17220_0M_1	588.41	48	6	8.9	MTKNLKFVFTFILFLSLFLLIISSNSIRILVRQPCKTDKDCGYLGRPCKTDKDCGYVGRVKIRCCNGFCVRRGC	IRILVRQPCKTDKDCGYLGRPCKTDKDCGYVGRVKIRCCNGFCVRRGC
crp1440_Cluster-3554.24013_0M_1	83.73	38	4	8.27	MSRVLKFFYAIILFLFLFLAATEGLEPIECETDRDCPRSMIKLWNKNYRHKCIDGKCQWIKK	LEPIECETDRDCPRSMIKLWNKNYRHKCIDGKCQWIKK
crp1490_Cluster-3554.15055_0M_1	109.88	53	5	3.88	MVKTLKFVYATILFLFLFLVAKGDDIKVNCVTGADCPDIYKSFPVIYECIDNICVDITKESPYDTLKSTQTPCKEE	DDIKVNCVTGADCPDIYKSFPVIYECIDNICVDITKESPYDTLKSTQTPCKEE
crp1450_Cluster-3554.8180_0M_1	0.33	32	4	6.71	MAQVILFVGALIIFLSLFLVETSKQTDIPCDSRNDCPQQILPKYVLCVHGLCRIYYP	TDIPCDSRNDCPQQILPKYVLCVHGLCRIYYP
crp1210_Cluster-3554.12325_0M_1	243.7	41	6	4.29	MAKVFKFVNLMIIFLSLFFITMKVEGNGINCTQDSDCQTIGCSSHLKPKCIMLGIFFNSFDGICGCD	NGINCTQDSDCQTIGCSSHLKPKCIMLGIFFNSFDGICGCD
crp1210_Cluster-3554.26770_0M_1	368.78	36	6	4.28	MTKIIKFNYVLIIFLSLLLVAKNVTGYFCVEDWDCPEKICQAPMQRMCFYGECACVMSKIPT	YFCVEDWDCPEKICQAPMQRMCFYGECACVMSKIPT
crp1470_Cluster-3554.21631_0M_1	154.68	37	4	3.76	MAQILIFVFALINFISPLLVEMTTTTIPCNSEDDCPAMPLVVKCIDNFCNYFEK	LLVEMTTTTIPCNSEDDCPAMPLVVKCIDNFCNYFEK
crp1430_Cluster-3554.23028_0M_1	595.47	40	6	7.37	MPQIVKFVYVIIIFLYIFLVSTNIEGDICKAHDDCLYMICPAYSAGRCRWHRCKCVYTGPIDFIPT	DICKAHDDCLYMICPAYSAGRCRWHRCKCVYTGPIDFIPT
crp1160_Cluster-3554.33793_0M_1	7.38	31	6	5.83	MARILIFVYALVLFLSLFLVVTNVGASRNCEVDSDCPNYFCYPPKVGKCYFYNCYCN	SRNCEVDSDCPNYFCYPPKVGKCYFYNCYCN
crp1430_Cluster-3554.26450_0M_1	40.48	39	4	5.4	MTQILMFVYALIIFHSLFLVESFRTRIPCVSDDDCPKICIFSLHCHSWLPEKIPNSEEISL	FRTRIPCVSDDDCPKICIFSLHCHSWLPEKIPNSEEISL
crp1510_Cluster-3554.39600_0M_1	25.5	34	5	4.41	MTGLIKFVYAIILFISLFLVGMEACDGKTHYSEIIECKSDADCPMGYKCVDEICKFGL	CDGKTHYSEIIECKSDADCPMGYKCVDEICKFGL
crp1430_Cluster-3554.23748_0M_1	84.24	32	4	3	MVQTSLFVYALIIFLSLFLVVTNGVDIPCISDEDCPILGFPMYSLCINELCLLFFY	VDIPCISDEDCPILGFPMYSLCINELCLLFFY
crp1180_Cluster-3554.21530_0M_1	606.14	34	6	6.59	MAQILSLFYILIIFSSLLLVATNNNFPPCLRSGDCSKDECPSHLVPKCINLCCFCV	NNNFPPCLRSGDCSKDECPSHLVPKCINLCCFCV
crp1420_Cluster-3554.18447_0M_1	45.27	44	4	4.58	MAKIIKFIYILILFVSLLLVVEADKIKCVTDHDCQTYNPYPVKCEDGYCVRSGGMDIPVTLLLSYYL	DKIKCVTDHDCQTYNPYPVKCEDGYCVRSGGMDIPVTLLLSYYL
crp1430_Cluster-3554.23813_0M_1	202.53	27	4	7.91	MAQILKFIYAFIIFISLIIVVTNGAIPCGTKDDCPKIPIHMCFNKICVLLR	AIPCGTKDDCPKIPIHMCFNKICVLLR
crp1450_Cluster-3554.17639_0M_1	65.29	50	6	4.74	MVKILMVVYALIIFLSQFHVITSRIPCISDSDCPETTFTKLWKCVDGFCVVTVKETNPKCFVCPKDVISNIGD	RIPCISDSDCPETTFTKLWKCVDGFCVVTVKETNPKCFVCPKDVISNIGD
crp1430_Cluster-3554.21555_0M_1	2867.64	37	4	8.27	MAQTLMFVYAFIIFHSLFLVVTNAIPCITLDDCPGKLFNLVFKCVNKVCVLIEKRKNMHIY	IPCITLDDCPGKLFNLVFKCVNKVCVLIEKRKNMHIY
crp1430_Cluster-3554.17724_0M_1	98.88	33	4	6.19	MAQILMFVYALMIFLSPFLVVIYSDPIPCDSIDHCPKMLHHFYDCIYNHCVYWKAWF	DPIPCDSIDHCPKMLHHFYDCIYNHCVYWKAWF
crp1180_Cluster-3554.23000_0M_1	2990.29	40	6	3.57	MARILFMFFALIIFVSLFLVATNQSIPDTIPCLFTPECPTDLCATDLTPKCINLACKCISEYDFD	IPDTIPCLFTPECPTDLCATDLTPKCINLACKCISEYDFD
crp1400_Cluster-3554.25376_0M_1	69.6	40	4	6.17	MAHIFMFVYILIILLSPFLVESKGKKTLLECISHEDCPLAQLPYVLKCADKFCTYYWADDIH	KGKKTLLECISHEDCPLAQLPYVLKCADKFCTYYWADDIH
crp1520_Cluster-3554.16278_0M_1	4.52	34	4	7.92	MVETLKIVYVMILFLSVLLCIIESNSSFIKFFDSRCETDNDCPKVPGANVRCRKGHCVQI	SFIKFFDSRCETDNDCPKVPGANVRCRKGHCVQI
crp1160_Cluster-3554.18508_0M_1	6.8	34	6	7.25	MTQVLMFIYILIIFLSLFLVVTNGARSCNSEYDCPVYRCIRYALLVRCIDSKCECVLV	ARSCNSEYDCPVYRCIRYALLVRCIDSKCECVLV
crp1500_Cluster-3554.21189_0M_1	265.73	40	6	7.32	MAKTLKNIYAMILFLSLFLVAKEVGGANGDPCITQDDCRHRLKTFYTFYTYLCVYQTCRCFIPMWRENC	DPCITQDDCRHRLKTFYTFYTYLCVYQTCRCFIPMWRENC
crp1300_Cluster-3554.26178_0M_1	11.29	43	6	4.37	MVEIIKFIYVMILFLSLFLAATEGIRRPFECKEDVDCLEEYCLIFFVQKCKDYECVCDGMFHWFYVY	IRRPFECKEDVDCLEEYCLIFFVQKCKDYECVCDGMFHWFYVY
crp1430_Cluster-3554.19392_0M_1	371.04	33	4	8.7	MAQILIFVLALIFFLSLFLVETKETNIRCKRTSECPPQERPRYVMCIGGFCRIYN	KETNIRCKRTSECPPQERPRYVMCIGGFCRIYN
crp1160_Cluster-3554.9861_0M_1	59.96	39	6	7.94	MAPISSSFYAWIIFLCLFLVVTNGGSAPCKTKPDCPRYMCLPPLTRECVNGICECIFISKWHK	GSAPCKTKPDCPRYMCLPPLTRECVNGICECIFISKWHK
crp1410_Cluster-3554.26244_0M_1	23.27	48	4	4.92	MAESFKFFYAMNLFLFFFILPVKVCGEYIKCETDDDCPKSLNESLVIKCIDHICKFVRNPLDVQSQIRESTKIS	EYIKCETDDDCPKSLNESLVIKCIDHICKFVRNPLDVQSQIRESTKIS
crp1180_Cluster-3554.17663_0M_1	666.49	36	6	7.94	MARISTYFYALVIFLSLFLVVSSNYITDRIPCHTSGDCPRYMCPPPLSPRCIKFYCKCM	NYITDRIPCHTSGDCPRYMCPPPLSPRCIKFYCKCM
crp1240_Cluster-3554.19134_0M_1	265.12	34	6	4.26	MVAILKFVYIMILYLFLLHVVAKDRPFHECNTDEDCLEICDPSEIPKCINKICMCY	KDRPFHECNTDEDCLEICDPSEIPKCINKICMCY
crp1410_Cluster-3554.27429_0M_1	490.01	34	4	4.03	MAEILKFVCVLILFLSLFLVATEVGGMIECERDEDCDDHWSEFIIVKCIDHTCVPFEKSL	MIECERDEDCDDHWSEFIIVKCIDHTCVPFEKSL
crp1530_Cluster-3554.18908_0M_1	57.72	42	4	9.46	MVETLKFVYIVILFVFLCFGVTDCHKRYYKECNTHADCYRIYPTVPHGMMRCIKGSCKFLKDVKLI	HKRYYKECNTHADCYRIYPTVPHGMMRCIKGSCKFLKDVKLI
crp1500_Cluster-3554.25991_0M_1	44.89	34	4	7.54	MAQVLRLVYGLTIFISLFLVVTSRQTDIPCKSHDSCPRVSYHYVECVKGNCAYWKLD	RQTDIPCKSHDSCPRVSYHYVECVKGNCAYWKLD
crp1160_Cluster-3554.18994_0M_1	122.14	34	6	7.25	MTQVLMFIYILIIFLSLFLVVTNGARSCNSEYDCPVYRCIRYALLVRCIDSKCECVLA	ARSCNSEYDCPVYRCIRYALLVRCIDSKCECVLA
crp1450_Cluster-3554.10826_0M_1	13.75	45	4	4.19	MFVYALINFVSLFLIVTSRSKFPCLSTADCPNLNYFVYWNCIDGFCEYLDKSQLRLEIIMLPLSV	KFPCLSTADCPNLNYFVYWNCIDGFCEYLDKSQLRLEIIMLPLSV
crp1430_Cluster-3554.18894_0M_1	32.77	34	4	9.27	MAHNLKFVCVIILFIFLFLIEKNVEAHKCNIDTDCPKLIARKFKWKCIGKRCMYVRFDEI	HKCNIDTDCPKLIARKFKWKCIGKRCMYVRFDEI
crp1440_Cluster-3554.30256_0M_1	181.52	42	6	7.63	MVEIVKFIYVITIFIFLFLVAMNVEGRIPCKEDSNCPNKCEVFQFPKCLIPYFLFLTTKVGFCTCYWN	RIPCKEDSNCPNKCEVFQFPKCLIPYFLFLTTKVGFCTCYWN
crp1200_Cluster-3554.18411_0M_1	37.98	40	6	7.64	MAKIVNFVYSMFIFHSLFLVVTKLLLTFFIIVVYQCIKDSDCPRNMCLLSMKPKCVFPMCECFPIRQ	FFIIVVYQCIKDSDCPRNMCLLSMKPKCVFPMCECFPIRQ
crp1440_Cluster-3554.22854_0M_1	715.14	48	5	7.33	MTKTLKYFYAMIFFLSLFFVAKEVDAKRDCETNADCPQNFNRYPFICMCVDNECQKVIIQKGYMSIKPESTKTP	KRDCETNADCPQNFNRYPFICMCVDNECQKVIIQKGYMSIKPESTKTP
crp1470_Cluster-3554.20406_0M_1	151.48	35	4	7.5	MAQILMFVLALIIFLSLFLVETKTTKISCESISDCPHQLPPSYVMCVYGFCRIIGSI	KTTKISCESISDCPHQLPPSYVMCVYGFCRIIGSI
crp1190_Cluster-3554.15589_0M_1	320.01	31	6	4.62	MAKNSKFVYVVIIFLFIFIMATEGVYFCEDDKDCARVPCFFPEVAKCIRTICTCW	VYFCEDDKDCARVPCFFPEVAKCIRTICTCW
crp1440_Cluster-3554.24185_0M_1	27.38	34	6	4.61	MAKTLKFVYVVILFLFLFLVDADINGYTWPCIEDKNCPMCKIHEFTACIDNKCTCW	DINGYTWPCIEDKNCPMCKIHEFTACIDNKCTCW
crp1230_Cluster-3554.19194_0M_1	1085.66	31	6	3.84	MARILKFIYAMVLFLSLFFIQTNVNAFNGCNSDADCEKYSCSAPEVIRCIYIDCYCV	FNGCNSDADCEKYSCSAPEVIRCIYIDCYCV
crp1230_Cluster-3554.25220_0M_1	22.86	35	4	4.04	MDEICKFFYVLIIFLSLFLVVVEVGAITECESDEDCQDIWSQYAIIRRCIGHICVPSEDSR	ITECESDEDCQDIWSQYAIIRRCIGHICVPSEDSR
crp1400_Cluster-3554.28899_0M_1	90.97	34	4	3.76	MSRIFMFLYALIIFLSLVLVVTSTTGLPCVSDDDCPPGLPPLVATCFRKICEYYVEGFEV	LPCVSDDDCPPGLPPLVATCFRKICEYYVEGFEV
crp1190_Cluster-3554.18617_0M_1	63.43	47	6	7.92	MSTALMFPYVMIIFLSIFFWVTNSSKFRPKRFCMYDEDCPPRMCMLPEVPQCNGFLCDCGISPTTFRKRLN	SKFRPKRFCMYDEDCPPRMCMLPEVPQCNGFLCDCGISPTTFRKRLN
crp1510_Cluster-3554.21950_0M_1	240.25	43	4	4.83	MAQIIMFFYVLIIILSPFLVNHRSFPSSFIEPKPWTSEIPCNSNRDCPYELYYESKCVDKLCTYW	RSFPSSFIEPKPWTSEIPCNSNRDCPYELYYESKCVDKLCTYW
crp1190_Cluster-3554.15906_0M_1	33.23	59	6	9.85	MAEIVKFVYVMIIFLSVFLVTTNIEGKPIFMIISLFFFFTAHRPRCFRDSDCPKRYCQPPGKAKCKFQSICKCVLPMGLRDFVAT	KPIFMIISLFFFFTAHRPRCFRDSDCPKRYCQPPGKAKCKFQSICKCVLPMGLRDFVAT
crp1440_Cluster-3554.20238_0M_1	46.23	43	4	8.28	MSKTLKFIYGLILFLYIFLIAKEVDRKTFFVVGHIECKTDADCPQDLHRSYYKCIDNLCKRFRKQHYIV	KTFFVVGHIECKTDADCPQDLHRSYYKCIDNLCKRFRKQHYIV
crp1440_Cluster-3554.13629_0M_1	107.08	40	4	4.27	MDKTLKFVSSIILFICLFIVAKNVAEYIQCETDDDCPKSPLTGFGWKCIKNRCVYFDVEPYEWKT	EYIQCETDDDCPKSPLTGFGWKCIKNRCVYFDVEPYEWKT
crp1430_Cluster-3554.22680_0M_1	217.78	39	4	9.24	MAKTLKMFYATILFISLFIVMKEVGAIEKSRCITDADCKHQVNTFYWYVCHRKRCRLVIRKFWND	IEKSRCITDADCKHQVNTFYWYVCHRKRCRLVIRKFWND
crp1470_Cluster-3554.23556_0M_1	356.03	40	4	8.23	MAQFIIFVYALIIFISLFLVETTKLKMICTSDADCPKQTKGLTIKCFKGWCYYFDQFSYFKE	TKLKMICTSDADCPKQTKGLTIKCFKGWCYYFDQFSYFKE
crp1190_Cluster-3554.19518_0M_1	45.28	48	6	5.87	MQENIKFVYFMIIFLSLFLVTMNFYVLTCTQDSDCPKDMCSFSEKVQCIKVTYFPGPVTFGKCACISLMSP	FYVLTCTQDSDCPKDMCSFSEKVQCIKVTYFPGPVTFGKCACISLMSP
crp1230_Cluster-3554.36602_0M_1	362.62	40	6	7.37	MAKLMKFVYVIVYFLSIFLFVLNVDAHFQCHIDSECGNQIKCVLPRIAKCVRYKCDCVRFDAPQDP	HFQCHIDSECGNQIKCVLPRIAKCVRYKCDCVRFDAPQDP
crp1410_Cluster-3554.25483_0M_1	4.1	57	4	9.05	MNEIINFVYVMILFLSCFLVATVSEQSYKCAIAADCPRHIYGFLKAECVGRLCIYSIGWISGGKKINNTPSGHYYKQKHTL	EQSYKCAIAADCPRHIYGFLKAECVGRLCIYSIGWISGGKKINNTPSGHYYKQKHTL
crp1440_Cluster-3554.29470_0M_1	195	41	4	7.43	MYETFKFVYALILFISLFVVAKNVAQYNINNECKTDDDCQNYISKMFGMKCIRNRCITGLLD	KNVAQYNINNECKTDDDCQNYISKMFGMKCIRNRCITGLLD
crp1210_Cluster-3554.18803_0M_1	131.17	38	6	3.97	MASTIKFVHALIIYLSLFLFAKSDEGYFCFKDSDCPRSMCPTPLKEMCYFVQCACVMDTVA	DEGYFCFKDSDCPRSMCPTPLKEMCYFVQCACVMDTVA
crp1170_Cluster-3554.31894_0M_1	57.17	42	6	6.82	MAEIVKFVYVMIIFVSLFFVAMNYQLCSRKGDCPLSSCQPHEIPWCKFDEQLYHRGLSLGVCNCL	YQLCSRKGDCPLSSCQPHEIPWCKFDEQLYHRGLSLGVCNCL
crp1400_Cluster-3554.38238_0M_1	39.76	34	4	5.44	MVQILTFVYSCIIFLSLFLVVTSKLPFPCVIDKDCPTASYPLVSKCIEGFCHVLGWE	KLPFPCVIDKDCPTASYPLVSKCIEGFCHVLGWE
crp1200_Cluster-3554.17367_0M_1	130.25	39	6	6.93	MAKIVNFVYSMFIFLSLFLFATKGVYQCINDSDCPPNMCPLNMKPKCVHPVCKCFPIVWGEYHVHT	CINDSDCPPNMCPLNMKPKCVHPVCKCFPIVWGEYHVHT
crp1420_Cluster-3554.18470_0M_1	80.39	37	4	7.92	MAKILKFIYILILFVSLLLVVEADKIKCVTDHDCQKHTAFPVKCIDGYCESLYKRIIIIK	DKIKCVTDHDCQKHTAFPVKCIDGYCESLYKRIIIIK
crp1520_Cluster-3554.33001_0M_1	23.69	33	4	9.95	MAKTGKFLYVMILFISIFLVIRVSHSIPYVFARPCVRDKDCPKHPKQNIRCRKGQCVNI	IPYVFARPCVRDKDCPKHPKQNIRCRKGQCVNI
crp1430_Cluster-3554.22815_0M_1	493.34	35	4	5.59	MAKTLKFVYAMILFIYIFFVAKNIEEYHECEKDDDCLQSWFRMIKCINYKCVQVGK	KNIEEYHECEKDDDCLQSWFRMIKCINYKCVQVGK
crp1250_Cluster-3554.26595_0M_1	192.83	33	6	4.63	MAAIVQIVYVLIILVSLILIVTSHSLLPCVTDDDCANDPCIHPEYPHCFKEYCHCV	HSLLPCVTDDDCANDPCIHPEYPHCFKEYCHCV
crp1190_Cluster-3554.29289_0M_1	9.19	40	6	4.41	MTRVGKFVYVMIIILFQFFAALNVDAAIKCIQDSDCPKDLCLFPLKPKCIYILVFPPLWDGLCVCD	AIKCIQDSDCPKDLCLFPLKPKCIYILVFPPLWDGLCVCD
crp1220_Cluster-3554.21363_0M_1	62.51	33	6	7	MAKVLKFIYAAILILFLFVLATEVRAFGEFCHSDSDCPKLCHLPKNVTHCFWNHCYCVR	FGEFCHSDSDCPKLCHLPKNVTHCFWNHCYCVR
crp1130_Cluster-3554.18634_0M_1	335.82	52	6	7.93	MDEIGKYVYVIIIFLSLFLVAIYIKSYFSYIFFFSFFITANHKKCFDDSDCKNNWCGPYSKPRCIDNSQCKCVALIKS	YFSYIFFFSFFITANHKKCFDDSDCKNNWCGPYSKPRCIDNSQCKCVALIKS
crp1520_Cluster-3554.18257_0M_1	57.32	33	4	8.74	MDETMKFVYIMILFLSIFLLITISNSFHAHVPNPCRTDKDCIRKPGMNIRCRKGYCDII	FHAHVPNPCRTDKDCIRKPGMNIRCRKGYCDII
crp1410_Cluster-3554.25540_0M_2	85.42	35	4	4.21	MAEILKFVYAMILFIFLLLIATEVGGEHSECETDADCPWSMDEYFVLKCIDKKCEWIDNRH	EHSECETDADCPWSMDEYFVLKCIDKKCEWIDNRH
crp1180_Cluster-3554.22995_0M_1	305.75	41	6	3.96	MARIQFIFYALIIFVFIFLVATNQSIPDVMRCQFNFQCPPSLCPIPINPKCINLTCQCISEYDLVD	IPDVMRCQFNFQCPPSLCPIPINPKCINLTCQCISEYDLVD
crp1420_Cluster-3554.13784_0M_1	1629.19	49	4	4.43	MAITLKFVYAMLFFSLFLVAKNVDAYVWCETVQDCFQSQYYIYDCINNQCINVGKNPKALVFPGLPRDQVTLTT	YVWCETVQDCFQSQYYIYDCINNQCINVGKNPKALVFPGLPRDQVTLTT
crp1190_Cluster-3554.36075_0M_1	14.78	42	6	7.37	MTKIIKFVYIMILLVSPFLVVAQSFHWCESDEDCPWARCRLRGQIRKCLYGFCHCVRSDKVDYS	QSFHWCESDEDCPWARCRLRGQIRKCLYGFCHCVRSDKVDYS
crp1160_Cluster-3554.20208_0M_1	1216.97	38	6	7.32	MAQISNYVYALIMFMSLFFMVTNANYEYVTIVCKTNGNCPSHMCLLDQIPVCRYGRCECVKL	NYEYVTIVCKTNGNCPSHMCLLDQIPVCRYGRCECVKL
crp1440_Cluster-3554.27895_0M_1	81.22	33	4	7.93	MVKTLKFVYAMILFTSLFFLAKNVNGYIKCNTHDDCPKLESRVVVLKCTNNRCAPHLLY	YIKCNTHDDCPKLESRVVVLKCTNNRCAPHLLY
crp1210_Cluster-3554.40868_0M_1	105.74	42	6	7.25	MIQIVKFVYVMLIFLFLFLVAINVDADYVKCTQDYDCVKNWCPFTLAPKCIVRFSVAQFLTSGICACM	DYVKCTQDYDCVKNWCPFTLAPKCIVRFSVAQFLTSGICACM
crp1190_Cluster-3554.32414_0M_1	326.11	33	6	7.95	MAQHPKFIYAFIILLSLFFVITNSSRFTCCKNDVECPQFSCVRGLKMKCICSKCMCV	SRFTCCKNDVECPQFSCVRGLKMKCICSKCMCV
crp1190_Cluster-3554.19517_0M_1	0.29	42	6	5.78	MQENIKFVYFMIIFLSLFLVTMNFYVLTCTQDSDCPKDMCSFVLKPKCNFTKYLPIFLGGICGCD	FYVLTCTQDSDCPKDMCSFVLKPKCNFTKYLPIFLGGICGCD
crp1470_Cluster-3554.28107_0M_1	95.21	40	4	4.14	MQNMAQIIMFVYALIIFFSLFLVASAIRTVETSIPIPCDNDEDCPEVSRPLVLVCVSKVCRYLFND	IRTVETSIPIPCDNDEDCPEVSRPLVLVCVSKVCRYLFND
crp1190_Cluster-3554.20098_0M_1	68.86	64	6	7.91	MFVETRNIFTYKEGWRNIAETVKFVYVMIIFLYLFLVSTNIDAETVKFVYVMIIFLYLFLVSTNIDARCKIDYDCRKTSCPIGLAPRCILRLCMCMSILNPLYFVPA	ETVKFVYVMIIFLYLFLVSTNIDARCKIDYDCRKTSCPIGLAPRCILRLCMCMSILNPLYFVPA
crp1470_Cluster-3554.21669_0M_1	40.62	35	4	3.33	MAKFLFFIYALIIFLSIFFVVTNSVEIPKTPCVSDDDCELLPSPLYEYCVDGFCQLFFV	VEIPKTPCVSDDDCELLPSPLYEYCVDGFCQLFFV
crp1180_Cluster-3554.23000_0M_2	2990.29	42	6	3.28	MARILFMFFALIIFVSLFLVATNQSIPDTIPCLFTPECPTDLCATDLTPKCINLTCQCSFEYDYYWD	IPDTIPCLFTPECPTDLCATDLTPKCINLTCQCSFEYDYYWD
crp1470_Cluster-3554.21669_0M_2	40.62	35	4	3.63	MAQFLLFIYALITFLSIFLVVTNSVEIPKTPCVSDDDCELLPPPLYEKCVDGFCQLFGF	VEIPKTPCVSDDDCELLPPPLYEKCVDGFCQLFGF
crp1430_Cluster-3554.8685_0M_1	17.98	38	5	8.06	MAQVLMFVYAFILFLFLILVEANYVVLIPCVSDNDCPKVDLPRFLKCINKMCCIVRKKEW	NYVVLIPCVSDNDCPKVDLPRFLKCINKMCCIVRKKEW
crp1190_Cluster-3554.42537_0M_1	19.53	31	6	6.62	MTAIFKFVYAMILFLSLFLVVVHVGAFGGLCVTDAACPQLFCTPKIAKCIFFDCHCV	FGGLCVTDAACPQLFCTPKIAKCIFFDCHCV
crp1190_Cluster-3554.22644_0M_1	171.05	36	6	4.34	MTQVLKLVYAMIIFLSLFFVVANADTYALCFYDSDCPQDQCKDPEEVTKCIFPKCHCIKS	DTYALCFYDSDCPQDQCKDPEEVTKCIFPKCHCIKS
crp1190_Cluster-3554.30256_0M_1	181.52	42	6	7.25	MVEIVKFVYVTTIFIFLFLVAMNVEGRIPCKEDSNCPNKCEVFQFPKCLVPYFLFLSTKEGFCTCYWN	RIPCKEDSNCPNKCEVFQFPKCLVPYFLFLSTKEGFCTCYWN
crp1420_Cluster-3554.18837_0M_1	1185.99	45	4	4.92	MAKTLKFVYAMILFSSLFVVALTAGLGEPCESDDDCPKINLRFFGIKCKENICIYVDLDPYKPRAGKNEFLH	EPCESDDDCPKINLRFFGIKCKENICIYVDLDPYKPRAGKNEFLH
crp1440_Cluster-3554.17233_0M_1	431.58	33	4	7.43	MAKNLKFVYAMIFFISLFLIANNVAGYIECKTDADCPTIISTRLVIRCINDRCKVEYIR	YIECKTDADCPTIISTRLVIRCINDRCKVEYIR
crp1510_Cluster-3554.15993_0M_1	62.6	36	4	4.75	MTQNLIFVYALIIFLYLFLVVTSETRISCVSHDDCPKRPYPLFMKCVDNFCETWMIGWE	ETRISCVSHDDCPKRPYPLFMKCVDNFCETWMIGWE
crp1230_Cluster-3554.18559_0M_1	951.37	36	6	7.94	MVKVMKFVYVTIHFLSLFLISMNVAGNYECQNHSDCDKKIKCMLPRVPRCNNNYNCICGVRL	NYECQNHSDCDKKIKCMLPRVPRCNNNYNCICGVRL
crp1180_Cluster-3554.21589_0M_1	401.75	42	6	3.28	MARILCIFYALIIFVSLFLVATNQSIPDVIPCLFSTECPTDLCPTDLTPKCINLTCQCSFEYDYYWD	IPDVIPCLFSTECPTDLCPTDLTPKCINLTCQCSFEYDYYWD
crp1410_Cluster-3554.23695_0M_1	317.56	34	4	4.35	MVQILKFVYPMILLFSLFLIAAKFGGAYNECETDDGCPKSGNLVYVYKCIDQKCELVAAHL	YNECETDDGCPKSGNLVYVYKCIDQKCELVAAHL
crp1430_Cluster-3554.30353_0M_1	69.74	29	4	9.21	MAHKLKFVYAMILFLFLFLIAKNVGAYKCNTDADCPLSMSRKFKWKCINKRCLYV	YKCNTDADCPLSMSRKFKWKCINKRCLYV
crp1430_Cluster-3554.28642_0M_1	121.34	44	4	6.72	MVEILKFVYAIIILLSIFFVSMDVGREYNECERDADYCPKSYIISWDKNYNHKCISNKCQWVQKYS	DVGREYNECERDADYCPKSYIISWDKNYNHKCISNKCQWVQKYS
crp1180_Cluster-3554.24257_0M_1	681.73	42	6	3.21	MARIMFIFYALIVFISLFLMATNQSVPDVLPCLFSPECPTDMCPTDLTPKCINLTCQCSADVEFDLD	VPDVLPCLFSPECPTDMCPTDLTPKCINLTCQCSADVEFDLD
crp1450_Cluster-3554.11864_0M_1	32.31	32	4	3.89	MFVYALIIFLSQFLVMNGARIPCVTVNDCPSTILPVFYECINNFCLLNIE	ARIPCVTVNDCPSTILPVFYECINNFCLLNIE
crp1520_Cluster-3554.17543_0M_2	79.12	36	4	9.24	MAEALKFVYVIILFLSIFLVIKMCDSAYIPNSGLCITDKDCQQVKGYIGRCRKGICVQHKQR	AYIPNSGLCITDKDCQQVKGYIGRCRKGICVQHKQR
crp1160_Cluster-3554.18264_0M_1	522.49	33	6	4.35	MTEISKFVYSLIIFLSLILVVISEEIEKCETHSDCPHYMCTSPQTPWCVAYQCWCY	EEIEKCETHSDCPHYMCTSPQTPWCVAYQCWCY
crp1210_Cluster-3554.14551_0M_1	1014.27	42	6	7.32	MAKVMKFVNVMIIFLFLFYVSMNVEGDYVSCLRDTDCQTYECLSPLNPKCVLKQFLKGHFNRLQCQCV	DYVSCLRDTDCQTYECLSPLNPKCVLKQFLKGHFNRLQCQCV
crp1200_Cluster-3554.25382_0M_1	4.15	34	4	9.21	MAKIVIFVYSVIIFLSLFLVATKGQRGFSCRNRYDCPPRMCGSDVKPFCLLMIVYKRY	QRGFSCRNRYDCPPRMCGSDVKPFCLLMIVYKRY
crp1230_Cluster-3554.38394_0M_1	65.18	40	6	7.72	MAKLMKLVFFTIHFLSLFLVAMSVGSIYDCHNDSECQNKIKCQLPWIPRCIKYKCHCIHLNAPLTP	IYDCHNDSECQNKIKCQLPWIPRCIKYKCHCIHLNAPLTP
crp1450_Cluster-3554.30597_0M_1	131.33	31	4	6.72	MVQTLMFVYALINFVSLFLIITSRSKFPCRSRVDCPDLNHFMFWRCADGFCEYIDK	KFPCRSRVDCPDLNHFMFWRCADGFCEYIDK
crp1450_Cluster-3554.39472_0M_1	15.53	38	4	5.42	MFVYVFIIFLSLCLVKADNTIGFPCDSNEDCPKAVYPHVAKCVDGFCRYFIQSKI	DNTIGFPCDSNEDCPKAVYPHVAKCVDGFCRYFIQSKI
crp1400_Cluster-3554.26381_0M_1	8.47	32	4	3.9	MAQILMFAYALIILLSSFLVITERADPIFCKSDADCPKESYPLFVKCIDNFCDFIIV	DPIFCKSDADCPKESYPLFVKCIDNFCDFIIV
crp1410_Cluster-3554.34021_0M_1	202.17	34	4	4.77	MAKIFKLSFAIILVLYLFLVAIKVDGEDTICEIDADCPTSWHEYFTFKCFDHKCKWVFRF	EDTICEIDADCPTSWHEYFTFKCFDHKCKWVFRF
crp1430_Cluster-3554.30596_0M_1	81.8	38	4	3.37	MAQIIMFVYALIIIFSLFLVETTTTNTKTNIPCVFDNDCPEVSYPLVLMCIDDVCEYLLA	TTTNTKTNIPCVFDNDCPEVSYPLVLMCIDDVCEYLLA
crp1190_Cluster-3554.18361_0M_1	242.45	33	6	5.5	MAKIPNCIFALIIFLSMFVVVTNGSFIHCEITKDCPEDMCWPPRKPICRNNYCECVT	SFIHCEITKDCPEDMCWPPRKPICRNNYCECVT
crp1180_Cluster-3554.26749_0M_1	0.61	43	6	3.82	MARILSFFYALLIFVSLFLVTTNGSIPKKDAPPCLFTPECPPDLCPADLTLKCINLTCQCTTEYDID	SIPKKDAPPCLFTPECPPDLCPADLTLKCINLTCQCTTEYDID
crp1500_Cluster-3554.28620_0M_1	1184.06	45	4	4.21	MIKTFKFVYAIILCISMFYVAKEVDGAFAGWIKCEKDEDCPNIFKYVRYECVNNLCETFLVENPNV	KEVDGAFAGWIKCEKDEDCPNIFKYVRYECVNNLCETFLVENPNV
crp1230_Cluster-3554.20096_0M_1	129.4	39	6	7.96	MKFVYVMIYFLSLFLVAKAKVHCHVDSDCEKQIKCVLPRVPRCIDFRCLCGSSDRNKY	KVHCHVDSDCEKQIKCVLPRVPRCIDFRCLCGSSDRNKY
crp1160_Cluster-3554.17419_0M_1	239.08	37	6	3.91	MAKVLKIVYAMIIFLSIFLYVTNCLIITCESDEECQTRFCVPPQVPECRIICVCVSLEPNT	LIITCESDEECQTRFCVPPQVPECRIICVCVSLEPNT
crp1200_Cluster-3554.24038_0M_1	96.28	39	6	8.44	MVEIVKFVYVVIIFLSLFLFAMNVDAAYIWRYSCVQVTDCPKKMCKNAFKLACVYNICKCGLWML	AYIWRYSCVQVTDCPKKMCKNAFKLACVYNICKCGLWML
crp1200_Cluster-3554.30554_0M_1	10.11	70	5	9.23	MAKIIKFVYIMIIFLNLFFLSMNIIGLTNKCKTIFDCIRMSKFCPSELDLKCIKRLTKVWTCFKAQRLFAKIYRSDSHIDIEAELMTLKLIQILIN	LTNKCKTIFDCIRMSKFCPSELDLKCIKRLTKVWTCFKAQRLFAKIYRSDSHIDIEAELMTLKLIQILIN
crp1400_Cluster-3554.18627_0M_1	848.07	40	4	4.14	MAKYLIFVYALIIFISLFIVGKAELTNIPCVSDDSCPKLIKPLVIKCINNFCEYFMEDKYDGP	ELTNIPCVSDDSCPKLIKPLVIKCINNFCEYFMEDKYDGP
crp1270_Cluster-3554.36035_0M_1	163.04	33	5	3.86	MKFVYAMILFLSLFLGANNVDANIITCQSTFDCPRDLCLDIRDVICFLNVCPGAF	NIITCQSTFDCPRDLCLDIRDVICFLNVCPGAF
crp1530_Cluster-3554.18485_0M_1	1329.93	41	4	4.48	MAKILKFIYILILFVSLLLVVEAALELVRCDTDVDCKKLFPNNEYLMNCINRYCVSLLYEERSG	ALELVRCDTDVDCKKLFPNNEYLMNCINRYCVSLLYEERSG
crp1530_Cluster-3554.17619_0M_1	7.21	53	4	6.72	MGEILIFVYVVIIFVSLYLVVDGQKTCTTHIDCYYKTGAPLDGGVWECINGFCKSISGTYQVGEDVIVRGNERTWK	QKTCTTHIDCYYKTGAPLDGGVWECINGFCKSISGTYQVGEDVIVRGNERTWK
crp1450_Cluster-3554.18215_0M_1	108.75	36	4	7.43	MFVYALIIFHSLFLVESFRTRIPCVSDDDCPKAVYPLYIKCIRDFCNIWGSPF	FRTRIPCVSDDDCPKAVYPLYIKCIRDFCNIWGSPF
crp1420_Cluster-3554.17340_0M_1	10.61	44	4	4.26	MAKTLKCFYAMILFLSLFLVAKEVGAKPDPECTTHADCPLSRKYLWGFQKCATDDDCPDVTGFVEETKYG	KPDPECTTHADCPLSRKYLWGFQKCATDDDCPDVTGFVEETKYG
crp1190_Cluster-3554.19400_0M_1	786.84	32	6	5.32	MVEIVKFIYVMIIFVFIFLVVTKVDAEYWCFDDSDCPQHLCHELIIPRCKVGVCVCRP	EYWCFDDSDCPQHLCHELIIPRCKVGVCVCRP
crp1400_Cluster-3554.15993_0M_1	62.6	36	4	5.52	MTQNLIFVYALIIFLYLFLVVTSETRISCVSHNDCPKRSYPLFMKCVDNFCETWMIGWE	ETRISCVSHNDCPKRSYPLFMKCVDNFCETWMIGWE
crp1190_Cluster-3554.7161_0M_1	38.4	30	6	4.43	MIQMYLFVYIFIIFLSLFVAVTNALIFCFKDIDCPLDKCLPLLPKCINSFCECV	LIFCFKDIDCPLDKCLPLLPKCINSFCECV
crp1500_Cluster-3554.25760_0M_1	361.63	54	6	8.85	MAKLMKFAYLVILFLSLFLVAKGGYLECKVDVDCVPRIKCLLPKVPLCIEHRCRCHNASDPNNRSSTRPKRIQKFHL	GYLECKVDVDCVPRIKCLLPKVPLCIEHRCRCHNASDPNNRSSTRPKRIQKFHL
crp1430_Cluster-3554.32245_0M_1	38.17	41	4	8.32	MAKIVKFVYAVILLLSKFLVTAQKHRFIECVTHADCPQIFMPPFVMRCVIHRCKIFNIENLKN	QKHRFIECVTHADCPQIFMPPFVMRCVIHRCKIFNIENLKN
crp1210_Cluster-3554.19516_0M_1	33	40	6	5.87	MVKVVKFVYLMVIFLSLFLVAMNVDATFECNQLSDCPKDMCSFVLKPKCNFTKYLPIFLGGICGCD	TFECNQLSDCPKDMCSFVLKPKCNFTKYLPIFLGGICGCD
crp1190_Cluster-3554.23995_0M_2	305.62	49	6	8.19	MAEIVKFIYVMIIFLSVFLVTTNIEGKPIFMRIAPRCFKDSDCPKDYCSPPGTVKCMFHAICKCVAPSQIRFVDT	KPIFMRIAPRCFKDSDCPKDYCSPPGTVKCMFHAICKCVAPSQIRFVDT
crp1420_Cluster-3554.14329_0M_1	214.39	47	4	6.73	MSKTIKFVYAVNLFIILFLVAKNVDAFVPCETIDDCPKSDYVRQYECVNNWCRLARLHEFGTPKNKLTPRREE	FVPCETIDDCPKSDYVRQYECVNNWCRLARLHEFGTPKNKLTPRREE
crp1210_Cluster-3554.18564_0M_1	975.46	50	6	7.41	MAKVIKFVNVMIIFLSLFHVSINVQGVFTVCFSNDDCHVHKCPYYLTPKCVLTQFMYGPFHSRQCLCVKINEPLSF	VFTVCFSNDDCHVHKCPYYLTPKCVLTQFMYGPFHSRQCLCVKINEPLSF
crp1400_Cluster-3554.10532_0M_1	1361.97	38	4	7.9	MFVYVLIIFLSLFLVEASIKTQITCITDNDCPRVKKPVVMWCINNYCHFYLYGYQ	SIKTQITCITDNDCPRVKKPVVMWCINNYCHFYLYGYQ
crp1520_Cluster-3554.17185_0M_1	439.57	36	4	9.3	MSETLKFVYVLILLISIFLVIIVSKCTNPMFAGLCKSDKDCPKYHNGQKIKCRGGNCVPIRN	TNPMFAGLCKSDKDCPKYHNGQKIKCRGGNCVPIRN
crp1500_Cluster-3554.21284_0M_1	212.9	43	6	3.56	MAKTLKKNYAMILFLSLFLVAKEVGGANGDSCVIQSDCKQLLYTFYTFYTYLCIDNICCCFIPMWGEMC	ANGDSCVIQSDCKQLLYTFYTFYTYLCIDNICCCFIPMWGEMC
crp1440_Cluster-3554.24966_0M_1	1151.84	33	4	4.75	MAKNLKLVYDMIVFVTLFLLTKSIDAFVQCETVDDCPKNDGLRKYECVNNWCRLTGEYH	FVQCETVDDCPKNDGLRKYECVNNWCRLTGEYH
crp1440_Cluster-3554.24224_0M_1	128.83	41	4	3.97	MAKTLKCFYAVILFLSLFLVAKEVGAIQKCATDDDCPDVTGFVGIMFYWYVCVNNWCELRFALMEQH	IQKCATDDDCPDVTGFVGIMFYWYVCVNNWCELRFALMEQH
crp1200_Cluster-3554.17267_0M_2	666.76	40	6	8.86	MAKIVIFVYSVIIFLSLFLVATKGQRRYSCRTTNDCLPTLMMCGPNLKPKCVHPGKCKCVPLWL	QRRYSCRTTNDCLPTLMMCGPNLKPKCVHPGKCKCVPLWL
crp1430_Cluster-3554.5656_0M_1	93.95	38	4	8.68	MAQLLVFVYNLIIFLSMPLVEMQKLRIRCVTDDNCPKVIKPIVMKCISKYCHYFVDGSLF	QKLRIRCVTDDNCPKVIKPIVMKCISKYCHYFVDGSLF
crp1430_Cluster-3554.27564_0M_1	14.49	36	4	9.26	MAKSLKFVFAKILFLTLFLVANNIDGELSMDRCRNVDDCPRSLFRNYKCIRGWCRYTKVKLS	ELSMDRCRNVDDCPRSLFRNYKCIRGWCRYTKVKLS
crp1190_Cluster-3554.33241_0M_1	2.78	44	6	4.43	MTKIIMFVYIMILFIFPFHVVSEFVSFDICKFDIDCPWQSCSPGNIPACIFGICYCVKSYASGRFC	EFVSFDICKFDIDCPWQSCSPGNIPACIFGICYCVKSYASGRFC
crp1210_Cluster-3554.24925_0M_1	87.47	39	6	8.5	MVEIAKFVWVVIIFLSLFHFPMNVDGATSVQFKCVTDFDCRKHMCKPPFKFRCLERICVCRLWML	ATSVQFKCVTDFDCRKHMCKPPFKFRCLERICVCRLWML
crp1430_Cluster-3554.18255_0M_1	128.52	35	4	3.69	MTQILLFVHSLIFFLSLFLVVTNSVEIPERECTSDADCPYYSPSLYARCIDEFCVLFLS	VEIPERECTSDADCPYYSPSLYARCIDEFCVLFLS
crp1530_Cluster-3554.14674_0M_1	639.96	37	4	4.13	MAGILKFVNIAILFVSLFLVVFDGERVCVSDIDCQEKYPGPYSHLLKCINGICEVDFDFPA	ERVCVSDIDCQEKYPGPYSHLLKCINGICEVDFDFPA
crp1250_Cluster-3554.18226_0M_1	133.94	34	6	3.69	MVEIVKFVYGIIIFLSIFLVAMNADVVTNCTQNYDCPDDMCSFPDISWCNKQKICACA	DVVTNCTQNYDCPDDMCSFPDISWCNKQKICACA
crp1190_Cluster-3554.27972_0M_1	99.12	46	6	8.46	MAENVKFVYVMIIFLFLILVVTNVNGSKKCLENYDCPRNMCPFGSRPICRYNICECDKLLPRIRPKGVHTPY	SKKCLENYDCPRNMCPFGSRPICRYNICECDKLLPRIRPKGVHTPY
crp1530_Cluster-3554.21791_0M_1	138.59	36	4	5.47	MAEILKFIYTLILFVSLFLVIVNGEHGKAQCVSDADCSDELPGLQRAVMRCIGGYCKLFI	EHGKAQCVSDADCSDELPGLQRAVMRCIGGYCKLFI
crp1420_Cluster-3554.19903_0M_2	66.05	38	4	5.5	MVKTFKFVYVMILFMSLFIVEKKVIAYIIECKNDDDCPKSKIEVFVWKCLKNGCHLFDVIPTMY	YIIECKNDDDCPKSKIEVFVWKCLKNGCHLFDVIPTMY
crp1190_Cluster-3554.26705_0M_1	37.07	32	6	8.83	MTEIFKFVYVMIIFLYLVIVSTNVDAGHRCKNDYDCLKLTCPDGKASKCKKRCVCIRF	GHRCKNDYDCLKLTCPDGKASKCKKRCVCIRF
crp1530_Cluster-3554.18194_0M_1	177.03	39	4	7.43	MGEILKSVYVVIIFVSLYLVVVDGGPKTCNTYMDCYYKMGAPLDGGIWECVKGFCKSIFGTPT	GPKTCNTYMDCYYKMGAPLDGGIWECVKGFCKSIFGTPT
crp1430_Cluster-3554.18774_0M_1	380.11	39	5	7.33	MAKTLKCFYAMILLFSLFLVAKEVGGATLRECTTDDDCIKPRNLKWNFWYKCIDNICRLCTIPKD	ATLRECTTDDDCIKPRNLKWNFWYKCIDNICRLCTIPKD
crp1190_Cluster-3554.18635_0M_1	99.78	44	6	8.19	MNEIVKYLCIIIIFLSLFLVSINVEAAFTRCFRDSDCRTHYCSRPKIPKCMYRAICKCIFVITPEDYMLT	AFTRCFRDSDCRTHYCSRPKIPKCMYRAICKCIFVITPEDYMLT
crp1520_Cluster-3554.13681_0M_1	418.92	36	5	7.73	MTETLKFVNALILFLSIFLAMIISNIATLGPFKPCQTDKDCPKIYGCNIRCRKGYCETLETSY	TLGPFKPCQTDKDCPKIYGCNIRCRKGYCETLETSY
crp1520_Cluster-3554.19409_0M_1	52.41	33	4	9.34	MVENIKFVYVMILFISIFLVLKVSDSNPYIINLHCKTDKDCPKRSGHNIRCRKGSCVQI	NPYIINLHCKTDKDCPKRSGHNIRCRKGSCVQI
crp1520_Cluster-3554.33001_0M_2	23.69	33	4	9.24	MAKTVKFLYVMILFIFIFLVIRVFDSIPYVNTPPCVTNKDCPKYPKQNIRCRKGQCVTI	IPYVNTPPCVTNKDCPKYPKQNIRCRKGQCVTI
crp1410_Cluster-3554.21692_0M_1	258.67	32	4	3.93	MAKTLKCFYATLLLFSLFLVAMPVSKIPRTLGECTTDADCPQELEISFVGNIFLYKCIQYKCTL	ECTTDADCPQELEISFVGNIFLYKCIQYKCTL
crp1170_Cluster-3554.25890_0M_1	9.96	65	6	4.9	MSEIVKFIYVVIIFISLFYVSMNFDKFIRCLSAADCPNDMCKLPMKPTCVIWSFETLTTGKCIFCIEARSILSVRLQCWENSETYCND	FDKFIRCLSAADCPNDMCKLPMKPTCVIWSFETLTTGKCIFCIEARSILSVRLQCWENSETYCND
crp1430_Cluster-3554.9646_0M_1	22.83	58	6	3.86	MAKIIKFIYAMILFLSIFIVVMEIDGVVVCEIDADCPQICMPPFEVRCVNHRCQWVNTDDPLFMTQEYKNPLFLTQDSYCADTQ	VVVCEIDADCPQICMPPFEVRCVNHRCQWVNTDDPLFMTQEYKNPLFLTQDSYCADTQ
crp1530_Cluster-3554.18475_0M_1	1166.44	66	6	6.16	MGKVLKFIYILILFVSLLLVVEAGENMSIECVLDADCRKLYPSNSLVMKCHDGYCYNVRRLNVLNNPYPLKCEDGFCVSLYKEHPGYKE	GENMSIECVLDADCRKLYPSNSLVMKCHDGYCYNVRRLNVLNNPYPLKCEDGFCVSLYKEHPGYKE
crp1160_Cluster-3554.35751_0M_1	171.32	32	6	5.4	MTHIFMFVYALIIFFSLFLVVTNAGVFVCKVDPDCPHILCFRKQIAKCIDGMCECD	GVFVCKVDPDCPHILCFRKQIAKCIDGMCECD
crp1190_Cluster-3554.16897_0M_1	884.07	41	6	8.45	MAEIVKFVYVMIIFIFLFFVVEKIDGIKCYRGFDCPKNMCSFAFTPRCRFGSCVCYKSFEYQTQKST	IKCYRGFDCPKNMCSFAFTPRCRFGSCVCYKSFEYQTQKST
crp1430_Cluster-3554.18136_0M_1	51.96	38	5	4.19	MAQNLMLVYALIICLFPYLVVTIKTAISCGSDEDCRQMFTPLVLKCIDNVCEQFYMCIIL	IKTAISCGSDEDCRQMFTPLVLKCIDNVCEQFYMCIIL
crp1440_Cluster-3554.18256_0M_1	2571.1	37	4	7.49	MAKTLKCFYAMILFLSLFLIAKEVGAKLYRECKNHGDCPWSQRVVYGYNMYYECFEGLCRLTY	KLYRECKNHGDCPWSQRVVYGYNMYYECFEGLCRLTY
crp1440_Cluster-3554.24969_0M_1	119.72	38	4	8.28	MAKTLKFFNSMILFLFLFLVAKEVGANLPECKTDAECRQVLHKFFKYVCSSNRCKIVIFNPFIV	NLPECKTDAECRQVLHKFFKYVCSSNRCKIVIFNPFIV
crp1210_Cluster-3554.18912_0M_1	749.46	41	6	8.87	MVKIVKCVYVMIIFLFIFFVSMNVNAIVKCSQDSHCPKEMCKKPLRPRCVVSPKLPLSSKSGVCTCV	IVKCSQDSHCPKEMCKKPLRPRCVVSPKLPLSSKSGVCTCV
crp1190_Cluster-3554.19519_0M_1	36.55	39	6	7.24	MVEAFKSVYVMIIFLSLFFLYMNIDAAKCYQDSDCPKDMCSFVLKPKCNFTKYLPIFLGGICGCD	AKCYQDSDCPKDMCSFVLKPKCNFTKYLPIFLGGICGCD
crp1410_Cluster-3554.25540_0M_1	85.42	48	6	4.99	MAEMLKFVYTMILFIFLFFIAIEVGGEHSKCETDTDCPWSMDEYFVLKCIDKKCELYFVLKCIDKKCEWNFTRV	EHSKCETDTDCPWSMDEYFVLKCIDKKCELYFVLKCIDKKCEWNFTRV
crp1190_Cluster-3554.41528_0M_1	39.55	47	6	7.32	MAQHLKFVYAIIFLFSLFLVGTNGEFRFCLLDNDCPYDYCSPPKHPKCYWSSCYCEDQGRLSWKKTNYTKP	EFRFCLLDNDCPYDYCSPPKHPKCYWSSCYCEDQGRLSWKKTNYTKP
crp1440_Cluster-3554.13172_0M_1	1731.56	34	6	8.45	MDKTIKFMYVMILFISLFIVAKNVHAYLKCKTVKDCPISKCVYVCDKNQCRCIGLRPFML	YLKCKTVKDCPISKCVYVCDKNQCRCIGLRPFML
crp1520_Cluster-3554.35230_0M_1	58.51	30	4	7.93	MTKNLKFVYVLILFLSLFLFIIVSNSYTLQPCKTDKDCPKFHGFNIRCHKGYCDII	YTLQPCKTDKDCPKFHGFNIRCHKGYCDII
crp1410_Cluster-3554.18833_0M_1	1005.24	39	4	4.36	MAKILKFVYVMILFASLFVVALNAGLNSPCETDDDCPKSNSQYFEIKCTEFKRCSIVGYF	LNAGLNSPCETDDDCPKSNSQYFEIKCTEFKRCSIVGYF
crp1430_Cluster-3554.17366_0M_1	2140.86	47	6	4.52	MAKLVIFVYTMIIFLSLFLVATKGVELPPCITDDDCPPDLCPPGTKPKCIYGVCGMCVLTGPRNYTNALLK	VELPPCITDDDCPPDLCPPGTKPKCIYGVCGMCVLTGPRNYTNALLK
crp1160_Cluster-3554.14243_0M_1	401.81	32	6	7.37	MAQILNNVYALIMFFFLFLMVTNGVHVGCEDDNDCPRQMCPLSRIPKCLKHICKCV	VHVGCEDDNDCPRQMCPLSRIPKCLKHICKCV
crp1240_Cluster-3554.31601_0M_1	106.52	43	6	7.33	MTIIIKFVYIMILFVFPFLIEAQSFVRWCRFDEDCPWYTCLPGLIPKCIFGHCICVNREVFPKER	QSFVRWCRFDEDCPWYTCLPGLIPKCIFGHCICVNREVFPKER
crp1520_Cluster-3554.17167_0M_1	18.38	33	4	8.26	MAKTMKFIYVSILFISILLVMIVYDSVFYPNPPPCITDKDCPRLQNTNVRCRKGFCTGIIY	YPNPPPCITDKDCPRLQNTNVRCRKGFCTGIIY
crp1410_Cluster-3554.34433_0M_1	57.01	37	4	5.33	MFKILKFFDAMTLFLFLFIAAAKGHIPCETDVDCPKSSNEFLAIKCIDHVCQFVGNLPNSK	HIPCETDVDCPKSSNEFLAIKCIDHVCQFVGNLPNSK
crp1430_Cluster-3554.37370_0M_1	132.22	42	4	7.43	MAKTLKFVNVMILFISQFLVAKNDDVNTIDCKTSSDCPISVLGLYTWLCIERRCKLFKVNSGN	KNDDVNTIDCKTSSDCPISVLGLYTWLCIERRCKLFKVNSGN
crp1190_Cluster-3554.35470_0M_1	65.97	39	6	8.2	MAKMIKFVHVMIIFLFIFFVAMNTEAFKCKSNTDCHCPPPLKPKCKSSKCNCLTVWTGPQEFVPT	FKCKSNTDCHCPPPLKPKCKSSKCNCLTVWTGPQEFVPT
crp1160_Cluster-3554.27499_0M_1	66.92	32	6	8.84	MATIFKFVYAIILFTFILLLIVTEGFGLRGTKCTNNTDCKNYLCFKRVPKCIEGMCRCK	LRGTKCTNNTDCKNYLCFKRVPKCIEGMCRCK
crp1160_Cluster-3554.26949_0M_1	220.68	31	6	7.91	MAKNSKFVYVVIIFLFIFIMTTDGVYLCEDNKDCKPMPCFYPKVKKCINMMCKCF	VYLCEDNKDCKPMPCFYPKVKKCINMMCKCF
crp1210_Cluster-3554.18960_0M_1	107.37	42	6	4.43	MAKVMKFVNVMIIFLSLFHVSMNVEGDYTACSSDSDCQTYECPFPLNPKCVLTQFMYGNINRLQCRCV	DYTACSSDSDCQTYECPFPLNPKCVLTQFMYGNINRLQCRCV
crp1240_Cluster-3554.19136_0M_2	26.01	34	6	3.76	MVAILKFIYIMILYLFILHVVADDFPFNKCTRDEDCVEICDPSEIPKCILNICFCF	DDFPFNKCTRDEDCVEICDPSEIPKCILNICFCF
crp1210_Cluster-3554.18962_0M_1	93.88	45	6	7.37	MAKVIKFVNVTIIFISLFHVSMNVEGLACLEDYDCQTYECQPPLKPKCILKEFSQRHFNHLQCRCVRPLYP	LACLEDYDCQTYECQPPLKPKCILKEFSQRHFNHLQCRCVRPLYP
crp1520_Cluster-3554.17543_0M_1	79.12	42	5	9.73	MAETLKFVYVIILFLSIFLVIKICDSGYLPNSGPCIKDKDCQHVKGYIGRCRKGFCVQRVRRLMSSCS	GYLPNSGPCIKDKDCQHVKGYIGRCRKGFCVQRVRRLMSSCS
crp1190_Cluster-3554.24808_0M_1	20.46	40	6	5.95	MAKNSKFVYVVIIFLFIFIMATEGVYFCEDDKDCARVPCFFPEVAKCIRTICTCSFIYSLRPFL	VYFCEDDKDCARVPCFFPEVAKCIRTICTCSFIYSLRPFL
crp1220_Cluster-3554.18580_0M_2	137.91	38	6	4.67	MATILKFVYAIILFIYLLFVTQGFGRLLIYNNCKQDSDCPNECAPHEDSKCILYACYCVDK	FGRLLIYNNCKQDSDCPNECAPHEDSKCILYACYCVDK
crp1190_Cluster-3554.30214_0M_1	59.35	31	6	5.02	MTKTFKLVYVMFILLSLFLVVTDANAYNCTAIFDCSSNHCSYQGVSLCMMGQCICIY	YNCTAIFDCSSNHCSYQGVSLCMMGQCICIY
crp1190_Cluster-3554.27671_0M_2	12.77	30	6	6.62	MTKILKFVYVMIFLLSLFLVVTYVHALNCNTELQCGYNPCYPRGNPTCLYHQCTCI	LNCNTELQCGYNPCYPRGNPTCLYHQCTCI
crp1430_Cluster-3554.32096_0M_1	57.05	37	4	10.6	MDKNIKFVFVMILFLSPFLFAKNIDGVLWRCRSVLDCPISLSGTYRCIGKRCRFKRLK	KNIDGVLWRCRSVLDCPISLSGTYRCIGKRCRFKRLK
crp1410_Cluster-3554.15887_0M_1	292.75	46	4	7.42	MAKTLKCFYATLLFLSLFLVAKEVDAILLDKCTTDADCEQPKIKYLNGFTFWYICIKNNCVLYYQGPIGPKF	ILLDKCTTDADCEQPKIKYLNGFTFWYICIKNNCVLYYQGPIGPKF
crp1420_Cluster-3554.21315_0M_1	336.95	42	4	6.43	MAKTLMCFYAMILFLSLFLIAKEVGAKPDPECTTHADCPLSRKYLWGFVYYHECHENICTLIIARGYF	KPDPECTTHADCPLSRKYLWGFVYYHECHENICTLIIARGYF
crp1230_Cluster-3554.18843_0M_1	586.54	72	6	5.11	MKFVYVMTLFLSLFLISTNINALYVCRRSVSECPENFCVPPLITRCVNYTCICDDPAYGIPKIDYNSDFVGVRRQNPKIKNEEKMREMMIEIEN	LYVCRRSVSECPENFCVPPLITRCVNYTCICDDPAYGIPKIDYNSDFVGVRRQNPKIKNEEKMREMMIEIEN
crp1310_Cluster-3554.19968_0M_1	48.92	37	5	6.05	MAEILKIVFALIILVSLILVVTSHSFLPCVTKEDCAHDDCSHPKTPTCYQEVCHSQLSHF	HSFLPCVTKEDCAHDDCSHPKTPTCYQEVCHSQLSHF
crp1530_Cluster-3554.17469_0M_1	1296.43	42	4	8.67	MAKILKFIYILILFVSLLFVAEARKGYCVIDAECKILFPGNRYPMRCKKNGVCESLHKGHPGYME	RKGYCVIDAECKILFPGNRYPMRCKKNGVCESLHKGHPGYME
crp1170_Cluster-3554.17156_0M_1	88.82	45	6	4.07	MAKLVIFVYTMIIFLSLFPFAMTVDSELINCTQDFDCQTKMCPFRLKPKCIVFEILPDSFSGGICGCD	VDSELINCTQDFDCQTKMCPFRLKPKCIVFEILPDSFSGGICGCD
crp1430_Cluster-3554.12889_0M_1	12.44	35	4	4.18	MTQYLMFVYVMIIFLSLFLVRKAEITNIPCISYDDCPKVIQPLIIKCIDHLCEYFWGS	EITNIPCISYDDCPKVIQPLIIKCIDHLCEYFWGS
crp1440_Cluster-3554.26349_0M_1	106.63	62	4	8.64	MAETLKLVYAIILFLSLFLVAKNVDVQLLGYLLYHFSNIVFFLFFITGIIAKCVTVADCPPNTRLRIYRCEKNECRYQKLWIL	KNVDVQLLGYLLYHFSNIVFFLFFITGIIAKCVTVADCPPNTRLRIYRCEKNECRYQKLWIL
crp1410_Cluster-3554.23696_0M_1	120.72	35	4	8.28	MVQILKFVYPMILLFSLFLIATKIGGAFNGCKTNKDCPRRRNLIFVYKCIDHVCEMVEARL	AFNGCKTNKDCPRRRNLIFVYKCIDHVCEMVEARL
crp1190_Cluster-3554.23871_0M_1	110.4	31	6	4.69	MAEIFKFFYIMIIFLFLFIILTDGLLVCETDEDCPKSTCHPPQIPKCLRMLCECV	LLVCETDEDCPKSTCHPPQIPKCLRMLCECV
crp1230_Cluster-3554.27226_0M_1	52.98	60	6	8.49	MAKLMKFAYLVILFLSLFLVAKGAFVECLVDSVCENQIKCVFPRVPRCIKFQCICSSNDPKNRWSTRPNRIQKFSTVKNDFLH	AFVECLVDSVCENQIKCVFPRVPRCIKFQCICSSNDPKNRWSTRPNRIQKFSTVKNDFLH
crp1450_Cluster-3554.21257_0M_1	52.04	34	4	8.65	MAQILVFVYGFIIFLFQFLVVTNGSIPCKTTADCPKAVLPDYYKCMYKVCVLIRIKIM	SIPCKTTADCPKAVLPDYYKCMYKVCVLIRIKIM
crp1530_Cluster-3554.21791_0M_2	138.59	36	4	4.79	MAKILKFIYKLILFVPLFLVIVNSEEDKVECVSDADCYDLFPALQRAVMKCIKGYCKLHI	EEDKVECVSDADCYDLFPALQRAVMKCIKGYCKLHI
crp1450_Cluster-3554.18597_0M_1	456.3	41	5	8.05	MAQTPLLVYTLTVFLSLFLVVTNGAKIPCVKDADCPVLPCPLYSKCVDGFCKMLSIFVQKKMLSI	AKIPCVKDADCPVLPCPLYSKCVDGFCKMLSIFVQKKMLSI
crp1520_Cluster-3554.17541_0M_1	19.22	37	4	10.09	MVETMKLVYVLILLISIFHGIIESNSSFMKFPDSGCKTDKDCPKVQGANVRCRKGRCVWLR	NSSFMKFPDSGCKTDKDCPKVQGANVRCRKGRCVWLR
crp1160_Cluster-3554.19102_0M_1	26.11	37	6	4.07	MIGILMFIYAMILFLSLFHGLINVGAHPECISNGDCPNYMCPLDEVGVCYFSKCYCIGSPSFF	HPECISNGDCPNYMCPLDEVGVCYFSKCYCIGSPSFF
crp1520_Cluster-3554.24201_0M_1	478.11	33	4	10.09	MAEILKFVYLLLLFLSIFHVMIIKIPILDIPCVTDKDCPKRPRKNIRCRKGICTNI	KIPILDIPCVTDKDCPKRPRKNIRCRKGICTNI
crp1190_Cluster-3554.28290_0M_1	94.97	46	6	8.89	MAKNFKFVYVMIIFLFLFLIATNAVFIKRVRSRCKSHADCHCPPPLKPKCWHTLCKCLTVWSGPQDFVST	VFIKRVRSRCKSHADCHCPPPLKPKCWHTLCKCLTVWSGPQDFVST
crp1240_Cluster-3554.19136_0M_1	26.01	34	6	5.24	MASSLYVYIMILYLLLLHVVVEGLVIHECNEDKDCHISCLPPEHPKCISHMCFCFDS	LVIHECNEDKDCHISCLPPEHPKCISHMCFCFDS
crp1200_Cluster-3554.26169_0M_1	106.56	43	6	8.21	MTEIIKFIYVMIISLFLVSSNVYAGIRCNKVSDCPKTFYCNVGTQVRCVKHQCKCVKIIELIEFVHI	GIRCNKVSDCPKTFYCNVGTQVRCVKHQCKCVKIIELIEFVHI
crp1190_Cluster-3554.24278_0M_2	189.79	49	6	8.17	MAENVKFVYIMIIFLFLYLVVTNVDGIGFKCYEDFDCPSNMCTYSQSRPRCRYGYCTCDDKLMPKIIRKRVHTPY	IGFKCYEDFDCPSNMCTYSQSRPRCRYGYCTCDDKLMPKIIRKRVHTPY
crp1520_Cluster-3554.19407_0M_1	148.89	32	4	9.62	MVKTLKVVYVLILFISLFLVINVSDSTPFVNKQCMTDKDCPKIPKVNVRCRGSRCVQI	TPFVNKQCMTDKDCPKIPKVNVRCRGSRCVQI
crp1450_Cluster-3554.8180_0M_2	0.33	32	4	5.8	MAQVILFVGALIIFLSLFLVETSKQTDIPCDSRNDCPQQILPRYVLCVNGLCRIYFP	TDIPCDSRNDCPQQILPRYVLCVNGLCRIYFP
crp1190_Cluster-3554.33242_0M_1	3.75	37	6	3.96	MTKIIMFVYIMILFIFPFHVVSEFVSFDICKFDIDCPWQSCSPGNIPACIFGICYCVKS	EFVSFDICKFDIDCPWQSCSPGNIPACIFGICYCVKS
crp1190_Cluster-3554.21494_0M_1	146.63	39	5	8.36	MTEIFKFVYVMIIFLYLVLVSTNIDGVKCKVDYDCLSFYCPRGKKSRCMKHQCVCLSFYERRFLYIET	KVDYDCLSFYCPRGKKSRCMKHQCVCLSFYERRFLYIET
crp1190_Cluster-3554.19185_0M_1	188.3	29	4	7.44	MAQVFNFVYALIIIFSLFVVETNGDSIPCVFNMDCPLNKCRSPLIPKCINSIW	DSIPCVFNMDCPLNKCRSPLIPKCINSIW
crp1440_Cluster-3554.9355_0M_1	612.16	36	4	8.27	MTKSLKFVYTMILFFTLFLIAKNVDALKKCITVEDCPISKNRIYFCLHGECRYNNVWQKLIV	LKKCITVEDCPISKNRIYFCLHGECRYNNVWQKLIV
crp1190_Cluster-3554.27942_0M_1	29.88	37	6	8.2	MDKIFMFVSVMIIFFSLFLVATNAEKIKRCFNDAHCPPNMCPDGIKPRCRFTICKCIPGGI	EKIKRCFNDAHCPPNMCPDGIKPRCRFTICKCIPGGI
crp1440_Cluster-3554.17235_0M_1	118.29	34	4	8.26	MAKTHKFVYAMILFISLFIANNVDAYIECSHDSDCPGPTRIRKYKCVGGKCKWSRVSYE	YIECSHDSDCPGPTRIRKYKCVGGKCKWSRVSYE
crp1440_Cluster-3554.25656_0M_1	91.44	35	4	9.89	MAKSLKFVFAKVLFLTLFLVASNIDALFDKCRTDADCPIRFKFRKYRCLQGWCRYNRVKPY	LFDKCRTDADCPIRFKFRKYRCLQGWCRYNRVKPY
crp1250_Cluster-3554.10087_0M_1	422.08	39	6	7.26	MTNILKFIYVMILFIFMFFVVMNVDAVALVECIENKDCEKGMCKFPFIVRCCMNQCKCVRIHDQI	VALVECIENKDCEKGMCKFPFIVRCCMNQCKCVRIHDQI
crp1430_Cluster-3554.20485_0M_1	71.14	30	6	8.19	MAKIIKFVHVMILFISLFFVVTNVNGRSSGCKDDIDCPVCIRPFRKKCMMLKCFCI	RSSGCKDDIDCPVCIRPFRKKCMMLKCFCI
crp1430_Cluster-3554.17204_0M_1	79.01	35	4	8.67	MSKTLKFVYGLILILDIFLIAMKVDQECQNFLDCPRDLMRYYYECINNRCKRLKKIPRNIV	ECQNFLDCPRDLMRYYYECINNRCKRLKKIPRNIV
crp1200_Cluster-3554.18412_0M_1	525.63	39	6	8.92	MVKIVNFVYSIFIFLSLFLIATKAQPLRNNRCIDDFDCPRNMCPPRMKPKCVRGVCQCFQMRR	QPLRNNRCIDDFDCPRNMCPPRMKPKCVRGVCQCFQMRR
crp1160_Cluster-3554.18513_0M_1	294	34	6	8.81	MTRILMFIYILFILISLFLVVTNGDRSCKSGYDCPRYMCIGKGLHVKCIRFKCKCVQP	DRSCKSGYDCPRYMCIGKGLHVKCIRFKCKCVQP
